# Machine learning identifies signatures of host adaptation in the bacterial pathogen *Salmonella enterica*

**DOI:** 10.1101/204669

**Authors:** Nicole E. Wheeler, Paul P. Gardner, Lars Barquist

**Affiliations:** Wellcome Sanger Institute, Hinxton, United Kingdom; Biomolecular Interaction Centre, School of Biological Sciences, University of Canterbury, Christchurch, New Zealand; Department of Biochemistry, University of Otago, Dunedin, New Zealand; Institute for Molecular Infection Biology, University of Wuerzburg, Wuerzburg, Germany; Helmholtz Institute for RNA-based Infection Research, Wuerzburg, Germany

**Keywords:** hidden Markov model, random forest, loss-of-function, niche adaptation

## Abstract

Emerging pathogens are a major threat to public health, however understanding how pathogens adapt to new niches remains a challenge. New methods are urgently required to provide functional insights into pathogens from the massive genomic data sets now being generated from routine pathogen surveillance for epidemiological purposes. Here, we measure the burden of atypical mutations in protein coding genes across independently evolved *Salmonella enterica* lineages, and use these as input to train a random forest classifier to identify strains associated with extraintestinal disease. Members of the species fall along a continuum, from pathovars which cause gastrointestinal infection and low mortality, associated with a broad host-range, to those that cause invasive infection and high mortality, associated with a narrowed host range. Our random forest classifier learned to perfectly discriminate long-established gastrointestinal and invasive serovars of *Salmonella*. Additionally, it was able to discriminate recently emerged *Salmonella* Enteritidis and Typhimurium lineages associated with invasive disease in immunocompromised populations in sub-Saharan Africa, and within-host adaptation to invasive infection. We dissect the architecture of the model to identify the genes that were most informative of phenotype, revealing a common theme of degradation of metabolic pathways in extraintestinal lineages. This approach accurately identifies patterns of gene degradation and diversifying selection specific to invasive serovars that have been captured by more labour-intensive investigations, but can be readily scaled to larger analyses.
