## Supplementary Materials for "Machine learning identifies signatures of host adaptation in the bacterial pathogen *Salmonella enterica*"

### Sheet: Supplemental_Table_S2
Gene name	Reference locus ID	Gene function	Variable importance	Wilcox P-value	Nonzero bitscore range	Median model cutoff	Lower scores in invasive serovars?	Gene deleted in any serovar?
-	STM0018	Putative exochitinase	0.015	0.044	637.6, 645.1	641.95	TRUE	TRUE
-	STM0019	Putative hydroxymethyltransferase	0.018	0.051	236.6, 1338	1335.1	TRUE	TRUE
bcfC	STM0023	Fimbrial usher protein	0.022	0.012	1035, 1042.7	1037	TRUE	TRUE
-	STM0042	Putative sodium galactoside symporter	0.029	0.008	1051.2, 1059	1057.75	TRUE	TRUE
citF2	STM0061	Putative citrate lyase alpha chain	0.014	0.02	951.1, 958.2	957.1	TRUE	FALSE
carB	STM0067	Carbamoyl-phosphate synthase large chain [EC=6.3.5.5]	0.013	0.111	2102.4, 2106	2105.1	TRUE	FALSE
caiC	STM0071	Probable crotonobetaine/carnitine-CoA ligase [EC=6.2.1.-]	0.116	0.003	848.1, 855.6	852.4	TRUE	TRUE
araA	STM0102	L-arabinose isomerase [EC=5.3.1.4]	0.043	0.042	985.3, 991.8	990.1	TRUE	TRUE
-	SeAg_B0155	Aldo-keto reductase YakC (NADP+) [EC=1.1.1.-]	0.047	0.011	21.4, 492	255	FALSE	TRUE
hofC	STM0142	Putative component in type IV pilin biogenesis	0.03	0.006	458.8, 463.7	461.8	TRUE	FALSE
mrcB	STM0190	Transpeptidase of penicillin-binding protein 1b	0.096	0.003	1140.3, 1147.1	1145.75	TRUE	FALSE
-	STM0257	Putative drug efflux protein (Perhaps for chloramphenicol)	0.012	0.018	499.7, 506.5	504.9	TRUE	FALSE
leuD2	STM0330	3-isopropylmalate dehydratase small subunit 2 [EC=4.2.1.33]	0.029	0.024	337, 342.3	340.95	TRUE	TRUE
-	STM0343	Putative diguanylate cyclase/phosphodiesterase domain 1	0.011	0.063	602.7, 775	766.1	FALSE	FALSE
foxA	STM0364	Ferrioxamine B receptor	0.011	0.1	827.5, 838.8	835.9	TRUE	TRUE
prpR	STM0367	Propionate catabolism operon regulatory protein	0.034	0.006	956.3, 964.8	958.9	TRUE	TRUE
-	STM0382	Putative permease	0.109	0.003	481.1, 637.5	635.8	TRUE	TRUE
phnX	STM0432	Phosphonoacetaldehyde hydrolase [EC=3.11.1.1]	0.036	0.037	465.3, 474.6	470.45	TRUE	FALSE
yajL	STM0433	Chaperone protein YajL	0.016	0.016	179.7, 301.7	300.9	FALSE	FALSE
cypD	STM0452	Peptidyl prolyl isomerase [EC=5.2.1.8]	0.034	0.023	839.1, 844.1	842.2	TRUE	FALSE
mdlB	STM0461	Putative ABC superfamily (Atp&membrane) transporter	0.024	0.029	641.8, 653.7	652.05	TRUE	FALSE
acrB	STM0475	RND family, acridine efflux pump	0.03	0.006	1395.7, 1397.8	1397.65	TRUE	FALSE
copA	STM0498	Copper-exporting P-type ATPase A [EC=3.6.3.n1]	0.043	0.008	1101.7, 1112.7	1110.95	TRUE	FALSE
ybbP	STM0508	Putative inner membrane protein	0.033	0.053	1122.7, 1129.5	1127.6	FALSE	TRUE
fimD	STM0546	Fimbrial usher protein	0.039	0.004	1041.7, 1052.9	1049	TRUE	FALSE
fimH	STM0547	Fimbrial tip adhesin protein	0.03	0.018	565, 572.6	569.3	TRUE	FALSE
ybdZ	STM0587	Putative cytoplasmic protein	0.03	0.004	148.5, 150.4	150.1	TRUE	FALSE
entE	STM0596	2,3-dihydroxybenzoate-AMP ligase [EC=6.3.2.-]	0.027	0.026	890.4, 898.5	891.95	TRUE	TRUE
entA	STM0598	2,3-dihydro-2,3-dihydroxybenzoate dehydrogenase [EC=1.3.1.28]	0.015	0.026	400.1, 403.6	402.3	TRUE	FALSE
ybdR	STM0615	Putative dehydrogenase	0.059	0.005	563.9, 572.3	567.95	TRUE	TRUE
rna	STM0617	RNase I [EC=3.1.27.6]	0.014	0.018	469.7, 476.2	473.85	TRUE	TRUE
ybeM	STM0631	Putative hydrolase	0.015	0.037	241.9, 247.5	245.35	TRUE	TRUE
-	STM0652	Putative sigma-54 dependent transcriptional regulator	0.015	0.018	970.9, 979.6	977.6	TRUE	TRUE
rihA	STM0661	Pyrimidine-specific ribonucleoside hydrolase RihA [EC=3.2.-.-]	0.022	0.045	468.5, 485.1	482.55	TRUE	FALSE
tcuR	STM0692	Putative LysR family transcriptional regulator	0.027	0.009	524, 529.1	528.9	TRUE	FALSE
pgm	STM0698	Phosphoglucomutase [EC=5.4.2.2]	0.037	0.005	912.1, 916.7	913.85	TRUE	FALSE
kdpB	STM0705	Potassium-transporting ATPase B chain [EC=3.6.3.12]	0.014	0.037	1017.7, 1271.4	1270.85	TRUE	FALSE
ybfA	STM0708	Putative periplasmic protein	0.008	0.044	139.8, 143.7	143.25	TRUE	TRUE
phrB	STM0709	Deoxyribodipyrimidine photo-lyase [EC=4.1.99.3]	0.104	0.003	624.6, 676.4	673.5	TRUE	FALSE
pgl	STM0785	6-phosphogluconolactonase [EC=3.1.1.31]	0.033	0.016	491.4, 497.1	495.4	TRUE	FALSE
ybhM	STM0808	Putative integral membrane protein	0.014	0.038	250.5, 322.6	316.7	FALSE	FALSE
dinG	STM0821	Probable ATP-dependent helicase DinG [EC=3.6.4.12]	0.114	0.003	676.2, 681.8	680.35	TRUE	TRUE
glnH	STM0830	Glutamine high-affinity transporter	0.03	0.006	426.4, 428.6	428.1	TRUE	TRUE
ybiU	STM0841	Putative cytoplasmic protein	0.029	0.02	785.5, 791.1	790.1	TRUE	FALSE
-	STY0946	Putative integrase	0.015	0.016	183.6, 257.3	253.575	FALSE	TRUE
mukB	STM0994	Chromosome partition protein MukB	0.082	0.003	2634.5, 2641.5	2640.4	TRUE	TRUE
-	STM1060	Putative iron-sulfur protein	0.045	0.004	528.5, 540.5	538.35	TRUE	FALSE
yccR	STM1072	Putative DNA transformation protein	0.019	0.006	274.9, 343.1	343.05	TRUE	FALSE
helD	STM1075	DNA helicase IV [EC=3.6.1.-]	0.037	0.037	919, 924	922.4	TRUE	FALSE
pipD	STM1094	Pathogenicity island encoded protein: SPI5	0.024	0.012	447.4, 727	724.95	TRUE	TRUE
mdtG	STM1154	Multidrug resistance protein MdtG	0.037	0.008	671.1, 677.3	675.5	TRUE	FALSE
htrB	STM1155	Lauroyl/myristoyl acyltransferase involved in lipid A biosynthesis [EC=2.3.1.-]	0.009	0.018	416.4, 456.9	455.4	TRUE	FALSE
solA	STM1160	N-methyl-L-tryptophan oxidase [EC=1.5.3.-]	0.021	0.007	624.8, 631.9	628.425	TRUE	FALSE
fhuE	STM1204	Outer membrane receptor for Fe(III)-coprogen	0.012	0.221	940.4, 950	942.95	TRUE	TRUE
ycfR	STM1214	Putative outer membrane protein	0.007	0.019	162.1, 164	163.45	TRUE	FALSE
nagK	STM1220	N-acetyl-D-glucosamine kinase [EC=2.7.1.59]	0.035	0.008	476.1, 486	484.5	TRUE	FALSE
pepT	STM1227	Peptidase T [EC=3.4.11.4]	0.035	0.032	704.9, 769.2	768.15	TRUE	FALSE
rluE	STM1237	Ribosomal large subunit pseudouridine synthase E [EC=5.4.99.20]	0.012	0.011	300, 376.7	375.025	TRUE	FALSE
-	STM1252	Putative cytoplasmic protein	0.027	0.012	427.2, 479.7	475.9	TRUE	TRUE
yeaG	STM1285	Putative Ser protein kinase	0.029	0.005	1272.4, 1281.7	1281.65	TRUE	TRUE
-	STM1330	Putative DNA/RNA non-specific endonuclease	0.042	0.008	400.3, 407.5	402.9	TRUE	TRUE
pheT	STM1338	Phenylalanine--tRNA ligase beta subunit [EC=6.1.1.20]	0.035	0.006	1320.7, 1328.5	1327.35	TRUE	FALSE
pps	STM1349	Phosphoenolpyruvate synthase [EC=2.7.9.2]	0.102	0.003	1536.6, 1541.3	1539.3	TRUE	TRUE
ydiN	STM1360	Putative MFS family transport protein	0.022	0.012	781.4, 855.5	852.5	TRUE	TRUE
ydiM	STM1361	Putative MFS family transport protein	0.023	0.022	676.3, 756.5	753.6	TRUE	TRUE
ttrA	STM1383	Tetrathionate reductase subunit A [EC=1.8.-.-]	0.031	0.022	1558.2, 1568.3	1564.9	TRUE	FALSE
ttrC	STM1384	Tetrathionate reductase subunit C	0.029	0.021	439.5, 446.4	444.15	TRUE	TRUE
ssaM	STM1413	Secretion system apparatus protein SsaM	0.011	0.022	213.9, 220.1	219.25	TRUE	FALSE
rnfC	STM1457	Electron transport complex protein RnfC	0.031	0.051	994.3, 1028.4	1007.05	TRUE	FALSE
clcB	STM1490	Voltage-gated ClC-type chloride channel ClcB	0.063	0.005	677.5, 687.3	683.2	TRUE	TRUE
-	STM1498	Putative dimethyl sulphoxide reductase [EC=1.8.99.-]	0.04	0.012	1914.1, 1930.7	1925.6	TRUE	TRUE
-	STM1499	Putative dimethyl sulphoxide reductase, chain A1 [EC=1.8.99.-]	0.013	0.044	1844.7, 1873.4	1871.5	TRUE	TRUE
ynfD	STM1500	Putative outer membrane protein	0.046	0.004	178.4, 180.6	180.25	TRUE	TRUE
dcp	STM1512	Peptidyl-dipeptidase dcp [EC=3.4.15.5]	0.018	0.022	439.3, 1125	1121.85	TRUE	FALSE
ydeE	STM1516	Putative MFS family transport protein	0.039	0.012	221, 581.5	578.75	TRUE	TRUE
pqaA	STM1544	PhoPQ-regulated protein	0.029	0.037	228.5, 836.9	830.3	TRUE	TRUE
-	STM1545	Putative multidrug efflux protein	0.039	0.052	58.9, 748.8	444.65	TRUE	TRUE
-	STM1546	Putative monooxygenase	0.088	0.003	75, 497.3	284.7	TRUE	TRUE
-	STM1547	Putative marR-family transcriptional regulator	0.105	0.003	101.8, 260.8	259.25	TRUE	TRUE
-	STM1549	Putative translation initiation inhibitor	0.03	0.006	60.7, 225.9	30.35	TRUE	TRUE
-	STM1556	Putative Na+/H+ antiporter	0.031	0.007	250.3, 602.9	507.95	TRUE	TRUE
ydcP	STM1604	Putative collagenase [EC=3.4.-.-]	0.031	0.012	1028, 1034.2	1032.05	TRUE	FALSE
-	STM1615	Putative nucleoside triphosphatase	0.017	0.024	530.8, 537.1	534.3	TRUE	FALSE
-	STM1624	Putative cytoplasmic protein	0.035	0.009	816.5, 821.3	820.75	TRUE	TRUE
trg	STM1626	Methyl-accepting chemotaxis protein III	0.015	0.01	481.7, 483.8	482.15	TRUE	TRUE
-	STM1630	Putative inner membrane protein	0.042	0.006	351.7, 352.7	175.85	TRUE	TRUE
oppA	STM1746.S	Periplasmic oligopeptide-binding protein	0.022	0.052	933.2, 937.3	936.3	TRUE	TRUE
hyaA	STM1786	Hydrogenase-1 small subunit [EC=1.12.7.2]	0.028	0.012	598.7, 612.5	607.15	TRUE	TRUE
nhaB	STM1806	Na(+)/H(+) antiporter NhaB	0.015	0.011	947.4, 950.1	949.35	TRUE	FALSE
-	SG1259	Putative uncharacterized protein	0.032	0.014	257.8, 260.3	259.7	FALSE	TRUE
-	SG1196	Putative phage encoded hydrolase	0.03	0.008	973.3, 975.5	486.65	FALSE	TRUE
-	SG1195	Predicted phage protein	0.098	0.001	469.8, 485.7	234.9	FALSE	TRUE
mrdA	STM1910	Penicillin-binding protein 2	0.011	0.014	899.4, 909.7	907.35	TRUE	TRUE
flhB	STM1914	Flagellar biosynthetic protein FlhB	0.008	0.069	597.4, 600.2	599.7	TRUE	TRUE
-	STM1940	Putative cell wall-associated hydrolase	0.015	0.062	641.3, 649.6	643.975	TRUE	TRUE
cbiK	STM2025	Sirohydrochlorin cobaltochelatase [EC=4.99.1.3]	0.021	0.03	478.9, 485.8	482.175	TRUE	TRUE
cbiD	STM2032	Putative cobalt-precorrin-6A synthase [deacetylating] [EC=2.1.1.-]	0.03	0.01	542.6, 547.9	546.2	TRUE	TRUE
cbiA	STM2035	Cobyrinic acid A,C-diamide synthase	0.048	0.018	634.3, 645.9	644.05	TRUE	TRUE
pocR	STM2036	Regulatory protein PocR	0.034	0.01	459.6, 499.8	498.95	TRUE	TRUE
pduG	STM2043	Propanediol utilization diol dehydratase reactivation protein	0.023	0.035	1320.4, 1329.3	1323.9	TRUE	TRUE
pduS	STM2053	Propanediol utilization protein	0.031	0.037	827.4, 844.5	836.75	TRUE	FALSE
pduW	STM2057	Probable propionate kinase [EC=2.7.2.15]	0.04	0.042	521.4, 529.4	528.55	TRUE	FALSE
phsA	STM2065	Thiosulfate reductase [EC=1.-.-.-]	0.039	0.015	1515.9, 1524.3	1521.35	TRUE	TRUE
sopA	STM2066	E3 ubiquitin-protein ligase SopA [EC=6.3.2.-]	0.016	0.023	903.6, 1074.9	986.5	TRUE	TRUE
wcaJ	STM2103	Putative UDP-glucose lipid carrier transferase	0.044	0.004	504.3, 520.7	519.9	TRUE	TRUE
mdtC	STM2128	Multidrug resistance protein MdtC	0.057	0.002	1220.6, 1227.2	1224.4	TRUE	FALSE
mglA	STM2189	Galactose/methyl galactoside import ATP-binding protein MglA [EC=3.6.3.17]	0.113	0.002	760, 761.1	380	TRUE	TRUE
yejF	STM2219	Putative ATPase component of ABC-type transport system	0.013	0.053	842.4, 850.8	849.15	TRUE	FALSE
-	STM2245	Putative outer membrane protein	0.013	0.031	181.8, 341.6	338.95	TRUE	FALSE
napA	STM2259	Periplasmic nitrate reductase [EC=1.7.99.4]	0.015	0.016	1544.1, 1548.6	1548.45	TRUE	FALSE
sseL	STM2287	Deubiquitinase SseL [EC=3.4.22.-]	0.016	0.032	506.6, 536.6	514.975	TRUE	TRUE
rhmA	STM2289	2-keto-3-deoxy-L-rhamnonate aldolase [EC=4.1.2.n3]	0.012	0.009	400.3, 402.7	402.25	TRUE	FALSE
yfaZ	STM2294	Putative inner membrane protein	0.019	0.02	320.1, 322.9	321.45	TRUE	TRUE
nuoN	STM2316.S	NADH-quinone oxidoreductase subunit N [EC=1.6.99.5]	0.036	0.029	646.6, 715.6	715.5	TRUE	TRUE
-	STM2357	Putative amino acid transporter	0.016	0.012	858.3, 905.2	901	TRUE	FALSE
-	STM2359	Putative amino acid transporter	0.008	0.329	550, 554.1	552.4	TRUE	TRUE
yfcJ	STM2372	UPF0226 protein YfcJ	0.03	0.018	715.2, 724.7	722	TRUE	TRUE
fadJ	STM2388	Fatty acid oxidation complex subunit alpha	0.016	0.038	966.7, 976.1	974.1	TRUE	FALSE
pgtA	STM2396	Phosphoglycerate transport system transcriptional regulatory protein PgtA	0.026	0.005	540.3, 622.8	622.45	TRUE	FALSE
-	STM2405	Putative thiamine pyrophosphate enzymes [EC=4.1.1.1]	0.01	0.031	788, 793.5	792.2	TRUE	TRUE
nupC	STM2409	NUP family nucleoside transport protein	0.011	0.039	712, 718.3	716.1	TRUE	TRUE
yfeA	STM2410	Putative diguanylate cyclase/phosphodiesterase domain 1 containing protein	0.104	0.003	1212, 1293.5	1291.7	TRUE	TRUE
eutR	STM2454	HTH-type transcriptional regulator EutR	0.027	0.006	624.7, 631.2	630.1	TRUE	FALSE
eutH	STM2460	Ethanolamine utilization protein EutH	0.032	0.006	659.4, 663.5	662.3	TRUE	FALSE
aegA	STM2479	Putative oxidoreductase	0.024	0.008	793.5, 902.3	898.6	TRUE	FALSE
acrD	STM2481	RND family aminoglycoside/multidrug efflux pump	0.031	0.015	1353.6, 1366.6	1363.5	TRUE	TRUE
-	STM2503	Putative diguanylate cyclase	0.039	0.005	1271.6, 1277.4	1276	TRUE	FALSE
-	STM2529	Putative anaerobic dimethylsulfoxide reductase	0.005	0.013	446.3, 456.8	453.75	TRUE	FALSE
-	STM2532	Putative inner membrane lipoprotein	0.028	0.01	2095.1, 2111.6	2106.4	TRUE	TRUE
purL	STM2565	Phosphoribosylformylglycinamidine synthase [EC=6.3.5.3]	0.017	0.045	2426.2, 2432.9	2430.55	TRUE	FALSE
mltF	STM2567	Membrane-bound lytic murein transglycosylase F [EC=4.2.2.n1]	0.04	0.004	683.7, 687.3	686.35	TRUE	TRUE
nadB	STM2641	L-aspartate oxidase [EC=1.4.3.16]	0.015	0.022	947.7, 955.7	954	TRUE	FALSE
nrdF	STM2808	Ribonucleoside-diphosphate reductase 2 subunit beta [EC=1.17.4.1]	0.019	0.007	507.4, 511.5	508.85	TRUE	TRUE
emrB	STM2815	Putative MFS superfamily multidrug transport protein	0.036	0.02	765.6, 773.6	771.3	TRUE	TRUE
norV	STM2840	Anaerobic nitric oxide reductase flavorubredoxin	0.016	0.018	1022.3, 1036.9	1033.9	TRUE	TRUE
hycC	STM2851	Hydrogenase 3, membrane subunit	0.039	0.045	911.8, 916.9	913.65	TRUE	FALSE
ygcY	STM2961	Putative d-glucarate dehydratase [EC=4.2.1.40]	0.037	0.006	994.2, 1001.6	497.1	TRUE	TRUE
ygdH	STM2969	Putative nucleotide binding	0.018	0.013	797.2, 810.4	810.175	TRUE	FALSE
yqeF	STM3019	Putative acetyl-CoA acetyltransferase [EC=2.3.1.9]	0.009	0.098	541.9, 552.7	552.325	TRUE	FALSE
-	STM3021	Putative inner membrane protein	0.016	0.007	110.9, 229.1	228.05	TRUE	TRUE
rcnA	STM3024	Nickel/cobalt efflux system RcnA	0.008	0.072	517.6, 548	519.85	TRUE	TRUE
serA	STM3062	D-3-phosphoglycerate dehydrogenase [EC=1.1.1.95]	0.036	0.006	690.6, 692.6	691.95	TRUE	FALSE
-	STM3073	Putative ABC-type cobalt transport system	0.021	0.022	418.5, 444.7	443.45	TRUE	FALSE
-	STM3074	Putative ABC-type cobalt transport system	0.011	0.198	372.9, 411.2	408.45	TRUE	FALSE
-	STM3081	Putative malate	0.035	0.017	439.5, 441.8	440.1	TRUE	TRUE
-	STM3083	Putative mannitol dehydrogenase	0.034	0.015	594, 601.1	599	TRUE	TRUE
yggM	STM3105	Putative periplasmic protein	0.006	0.113	656.9, 663.9	661.6	TRUE	TRUE
-	STM3125	Putative cytoplasmic protein	0.042	0.038	247.9, 267.4	264.6	TRUE	FALSE
mcpB	STM3152	Putative methyl-accepting chemotaxis protein	0.03	0.036	845.5, 856.5	852.35	TRUE	TRUE
ygjR	STM3223	Putative dehydrogenase	0.023	0.015	500.3, 503	500.875	TRUE	TRUE
yrbB	STM3309	Putative STAS domain protein	0.007	0.03	161.7, 162.4	162.25	TRUE	FALSE
-	STM3355	Putative tartrate dehydratase alpha subunit [EC=4.2.1.32]	0.016	0.013	547.1, 559	558.3	TRUE	FALSE
smf	STM3405	Putative uncharacterized protein smf	0.053	0.007	451, 455.4	453.6	TRUE	TRUE
kefB	STM3457	Glutathione-regulated potassium-efflux system protein KefB	0.016	0.061	827.5, 831.2	828.4	TRUE	TRUE
damX	STM3485	Membrane protein	0.021	0.009	388.3, 394.9	394.2	TRUE	FALSE
livJ	SG3870	Leu/ile/val/thr-binding protein	0.009	0.315	636.2, 639.4	637.35	FALSE	TRUE
yhjC	STM3607	Putative LysR family transcriptional regulator	0.028	0.006	420.2, 425.3	423.4	TRUE	TRUE
bcsA	STM3619	Cellulose synthase catalytic subunit [UDP-forming] [EC=2.4.1.12]	0.043	0.003	1216.8, 1224.6	1223.25	TRUE	TRUE
lpfC	STM3638	Fimbrial usher protein	0.006	0.035	1026.3, 1033.3	1028.85	TRUE	TRUE
bisC	STM3644	Biotin sulfoxide reductase [EC=1.-.-.-]	0.022	0.014	1242.8, 1251.7	1250	TRUE	TRUE
malS	STM3664	Alpha-amylase [EC=3.2.1.1]	0.063	0.005	77.3, 794.3	792.2	TRUE	TRUE
lyxK	STM3674	Cryptic L-xylulose kinase [EC=2.7.1.53]	0.018	0.032	74.1, 831.2	826.8	TRUE	TRUE
sgbU	STM3676	Putative 3-hexulose-6-phosphate isomerase [EC=5.-.-.-]	0.012	0.027	526.7, 528.8	528.25	FALSE	FALSE
rfaC	STM3712	Lipopolysaccharide heptosyltransferase 1 [EC=2.-.-.-]	0.034	0.012	484.9, 513.6	509.55	TRUE	FALSE
rfaZ	STM3715	Lipopolysaccharide core biosynthesis protein RfaZ	0.018	0.016	425.9, 432.4	432.25	TRUE	TRUE
slsA	STM3761	Putative inner membrane protein	0.014	0.024	256.8, 328.3	326.5	TRUE	FALSE
mgtB	STM3763	Magnesium-transporting ATPase, P-type 1 [EC=3.6.3.2]	0.039	0.005	1096.1, 1108.8	1106.25	TRUE	FALSE
-	STM3773	Putative NtrC family transcriptional regulator	0.018	0.063	1369.5, 1378.6	1374.8	TRUE	TRUE
uhpB	STM3789	Sensor protein UhpB [EC=2.7.13.3]	0.012	0.026	743.9, 749.8	748.9	TRUE	TRUE
yidE	SEN3623	Putative transport protein YidE	0.036	0.006	983, 1046.9	1046.2	TRUE	FALSE
-	STM3834	Putative LysR family transcriptional regulator	0.014	0.169	165.7, 232.3	227.55	TRUE	TRUE
yidZ	STM3848	HTH-type transcriptional regulator YidZ	0.013	0.033	508.6, 542.3	526.85	TRUE	TRUE
-	STM3858	Putative phosphotransferase system fructose-specific component IIB [EC=2.7.1.69]	0.059	0.004	810.7, 814.3	405.8	TRUE	TRUE
-	STM3859	Putative shikimate [EC=1.1.1.25]	0.016	0.011	383.7, 441.2	440.75	TRUE	TRUE
gppA	STM3913	Guanosine-5'-triphosphate,3'-diphosphate pyrophosphatase [EC=3.6.1.40]	0.029	0.007	673.6, 678.1	676.95	TRUE	FALSE
yihR	STM4020.S	Putative aldose-1-epimerase	0.015	0.019	391.1, 464	195.55	FALSE	TRUE
-	STM4031	Putative cytoplasmic protein	0.025	0.013	161.5, 170.7	167.55	TRUE	TRUE
fdoH	STM4036	Formate dehydrogenase-O, Fe-S subunit [EC=1.2.1.21]	0.031	0.007	595.8, 601.2	600.15	TRUE	FALSE
priA	STM4095	Primosomal protein N'	0.035	0.005	1135.3, 1142.5	1139.15	TRUE	FALSE
pepE	STM4190	Peptidase E [EC=3.4.13.21]	0.016	0.044	324.3, 329.6	329.25	TRUE	TRUE
tyrB	STM4248	Aromatic-amino-acid aminotransferase [EC=2.6.1.57]	0.016	0.022	589.8, 600.5	596.8	TRUE	FALSE
dcuS	STM4304	Sensory histidine kinase in two-component retgulatory system with DcuR [EC=2.7.3.-]	0.026	0.015	896.3, 899.3	897.675	TRUE	TRUE
dsbD	STM4323	Thiol:disulfide interchange protein DsbD [EC=1.8.1.8]	0.032	0.006	732.7, 737.3	736.15	TRUE	FALSE
yjeH	STM4328	Putative transporter	0.028	0.006	580.8, 598.7	598.1	TRUE	TRUE
yjeJ	STM4332	Putative inner membrane protein	0.015	0.017	480.3, 482.6	482.3	TRUE	TRUE
blc	STM4339	Outer membrane lipoprotein	0.041	0.006	357.8, 362.6	361.6	TRUE	FALSE
yjeF	STM4356	Putative sugar kinase	0.033	0.007	679.3, 685.9	685.55	TRUE	TRUE
aidB	SEN4143	Probable acyl Co-A dehydrogenase	0.039	0.008	843, 848.3	845.95	TRUE	TRUE
-	STM4413	Putative imidazolonepropionase and related amidohydrolases	0.029	0.009	676, 680.4	677.75	TRUE	TRUE
-	STM4519	Putative NAD-dependent aldehyde dehydrogenase [EC=1.2.1.16]	0.016	0.014	544.5, 549.7	273.3	TRUE	TRUE
-	STM4534	Putative NtrC family transcriptional regulator, ATPase domain protein	0.006	0.091	1411.3, 1416.5	1413.65	TRUE	TRUE
yjjI	STM4566	Putative cytoplasmic protein	0.016	0.223	843.6, 968.1	966.5	TRUE	FALSE
deoB	STM4569	Phosphopentomutase [EC=5.4.2.7]	0.085	0.001	781.1, 783.4	783.3	TRUE	TRUE
lplA	STM4576	Lipoate-protein ligase A [EC=2.7.7.63]	0.007	0.147	627.5, 641.9	632.8	TRUE	FALSE
creB	STM4588	Response regulator in two-component regulatory system with CreC	0.033	0.017	285.2, 356	354.9	TRUE	FALSE
creD	STM4590	Tolerance to colicin E2 protein	0.016	0.015	587.3, 597.1	592.85	TRUE	TRUE
