## Supplementary Materials for "Machine learning identifies signatures of host adaptation in the bacterial pathogen *Salmonella enterica*"

### Sheet: unique_LOFs_in_genes
	Typhimurium	Newport	Heidelberg	Schwarzengrund	Agona	Enteritidis	Paratyphi B	Typhi	Paratyphi A	Dublin	Gallinarum	Choleraesuis	Paratyphi C
STM0018	0	0	0	1	0	0	0	1	0	0	0	0	0
STM0019	0	2	0	2	0	0	0	3	4	1	0	0	1
STM0023	0	0	1	2	0	0	1	0	2	0	1	0	0
STM0042	0	0	0	0	0	0	1	1	3	0	0	0	1
STM0061	0	0	0	0	0	0	0	2	0	0	1	1	0
STM0067	0	1	0	0	1	0	0	0	0	0	0	0	0
STM0071	0	1	0	1	0	0	1	1	2	0	0	0	0
STM0102	0	0	0	0	0	0	0	1	0	2	0	1	0
SeAg_B0155	0	0	0	0	0	0	Deleted/absent	1	2	1	1	1	0
STM0142	0	0	0	0	1	0	0	0	0	0	1	0	0
STM0190	0	0	0	0	0	0	0	3	2	1	1	1	0
STM0257	0	1	0	1	0	0	0	1	1	0	1	1	0
STM0330	0	0	0	0	0	0	0	0	0	1	0	0	0
STM0343	0	0	0	2	0	0	0	1	1	1	0	0	1
STM0364	0	0	0	0	0	0	1	1	0	1	0	0	1
STM0367	0	0	0	1	0	0	1	2	0	0	0	0	0
STM0382	0	0	0	0	0	0	0	1	1	0	0	1	0
STM0432	0	0	0	0	0	0	0	0	0	0	1	0	0
STM0433	0	0	0	0	0	0	2	0	0	0	0	0	1
STM0452	0	0	0	0	0	0	0	1	1	1	1	0	1
STM0461	0	0	0	0	0	0	0	1	1	0	1	0	0
STM0475	0	0	0	0	0	0	0	1	0	0	0	0	0
STM0498	0	0	0	0	0	0	0	2	2	0	4	0	0
STM0508	0	2	1	1	0	0	2	2	0	0	0	0	1
STM0546	0	0	0	1	0	0	0	3	4	0	0	0	1
STM0547	0	0	0	0	0	0	0	3	0	1	1	1	1
STM0587	0	1	0	0	0	0	0	0	0	0	0	0	0
STM0596	0	0	0	0	0	1	1	1	0	0	0	0	0
STM0598	0	0	0	1	0	0	0	2	0	0	0	0	0
STM0615	0	0	0	0	0	0	0	2	0	1	0	0	2
STM0617	0	0	0	0	0	0	0	0	0	0	0	0	0
STM0631	0	0	0	1	0	0	0	0	0	1	0	0	0
STM0652	0	0	0	0	0	0	1	1	0	0	0	0	0
STM0661	0	10	0	0	0	0	0	0	1	1	1	1	0
STM0692	0	0	0	1	0	0	0	0	1	1	1	1	0
STM0698	0	0	0	0	0	1	0	0	1	1	1	0	0
STM0705	0	1	0	0	1	0	0	1	0	0	0	1	0
STM0708	0	0	0	0	0	0	0	0	0	0	0	0	0
STM0709	0	0	0	0	0	0	0	1	1	1	1	2	0
STM0785	0	0	0	0	0	0	0	1	1	0	1	0	0
STM0808	0	3	2	1	0	0	0	0	1	0	2	0	0
STM0821	0	0	0	0	0	0	0	0	1	1	0	0	0
STM0830	0	0	0	0	0	0	0	0	1	1	0	0	0
STM0841	0	0	1	0	1	0	0	0	0	1	0	0	0
STY0946	0	0	1	0	3	0	3	0	0	0	0	0	0
STM0994	0	0	0	0	0	0	0	1	1	1	1	0	2
STM1060	0	0	0	1	0	0	0	1	1	0	0	0	0
STM1072	0	0	0	0	0	0	0	1	0	0	0	0	2
STM1075	0	0	0	0	1	0	0	1	0	0	0	1	0
STM1094	0	1	0	0	1	0	0	2	0	0	1	2	1
STM1154	0	0	1	1	0	0	0	1	1	0	2	1	1
STM1155	0	0	0	0	0	0	0	1	0	0	0	1	0
STM1160	0	0	0	0	0	0	0	1	1	0	0	1	0
STM1204	0	0	1	1	0	0	1	0	0	0	1	3	0
STM1214	0	0	0	1	0	0	0	0	0	0	0	0	0
STM1220	0	0	0	0	0	0	1	1	0	1	1	0	0
STM1227	0	0	0	0	0	0	1	0	0	1	0	0	1
STM1237	0	0	0	1	0	0	0	1	1	0	0	1	0
STM1252	0	0	0	0	0	0	0	1	2	0	0	1	0
STM1285	0	0	0	0	0	0	0	3	1	0	0	0	0
STM1330	0	0	0	0	0	0	0	0	1	0	0	0	0
STM1338	0	0	0	0	0	0	0	2	1	1	0	2	2
STM1349	0	0	0	0	1	0	0	1	1	0	1	0	0
STM1360	0	0	0	0	0	1	1	0	0	1	1	0	1
STM1361	0	0	0	0	0	0	0	0	0	1	0	1	1
STM1383	0	1	2	1	0	1	1	3	2	2	0	0	1
STM1384	0	0	0	0	0	0	0	1	1	0	0	1	1
STM1413	0	0	0	0	0	0	0	1	0	1	1	0	0
STM1457	0	1	0	1	0	1	1	1	1	0	1	1	0
STM1490	0	0	0	1	0	0	0	1	0	0	1	0	0
STM1498	0	2	2	0	0	0	2	2	0	1	1	4	2
STM1499	0	0	2	0	0	0	0	2	0	1	0	0	4
STM1500	0	0	0	0	0	0	0	0	0	0	0	0	0
STM1512	0	0	1	0	0	0	0	4	1	1	1	2	0
STM1516	0	0	0	0	0	0	0	0	2	0	0	2	0
STM1544	0	0	1	0	0	0	0	1	0	0	0	1	0
STM1545	0	0	0	2	1	0	0	0	0	0	0	2	0
STM1546	0	1	0	1	0	0	0	0	0	0	0	2	Deleted/absent
STM1547	0	0	1	0	1	0	0	0	2	0	0	0	0
STM1549	0	0	0	0	0	0	1	Deleted/absent	0	0	0	0	0
STM1556	0	0	0	0	0	0	1	0	0	0	0	0	1
STM1604	0	0	0	1	0	0	0	0	1	0	1	0	1
STM1615	0	0	0	0	1	0	0	1	1	1	2	0	0
STM1624	0	0	0	0	0	0	0	0	0	0	1	0	0
STM1626	0	0	0	0	0	0	0	0	0	0	0	0	0
STM1630	0	0	0	0	0	0	0	0	0	0	0	0	0
STM1746.S	0	0	0	1	0	0	0	1	0	1	0	0	0
STM1786	0	0	0	0	0	0	0	0	0	2	1	0	0
STM1806	0	0	0	0	0	0	0	0	0	0	1	0	0
SG1259	0	0	0	2	2	0	0	0	1	0	0	0	0
SG1196	0	0	0	0	0	0	0	0	0	0	0	0	0
SG1195	0	0	0	0	0	0	0	2	0	0	0	0	0
STM1910	0	0	0	0	0	0	0	0	2	0	0	1	0
STM1914	0	0	0	1	0	0	0	1	1	0	0	0	0
STM1940	0	1	0	3	0	0	0	0	1	1	0	Deleted/absent	0
STM2025	0	0	0	0	1	0	0	0	2	1	1	0	1
STM2032	0	0	0	0	0	0	0	1	0	0	0	0	0
STM2035	0	0	0	0	0	0	0	0	0	2	1	0	0
STM2036	0	0	0	0	0	0	0	1	3	0	0	0	1
STM2043	0	0	0	0	2	0	0	4	0	2	0	1	0
STM2053	0	0	0	3	0	0	0	1	3	3	0	1	1
STM2057	0	0	0	0	0	0	0	1	0	0	1	0	1
STM2065	0	0	0	1	0	0	0	2	0	1	0	0	1
STM2066	0	1	2	11	4	0	0	0	0	2	0	2	0
STM2103	0	0	0	0	0	0	0	4	0	0	0	0	0
STM2128	0	0	0	0	0	0	0	0	2	0	1	0	1
STM2189	0	0	0	0	0	0	0	0	0	0	0	0	0
STM2219	0	0	0	0	0	1	0	0	2	1	1	0	2
STM2245	0	0	0	0	0	0	0	0	1	1	0	0	1
STM2259	0	0	0	0	0	0	0	0	0	0	2	0	1
STM2287	0	0	2	2	2	0	0	0	0	0	0	1	0
STM2289	0	0	0	0	0	0	0	0	0	0	0	0	0
STM2294	0	0	0	0	0	0	0	0	1	1	0	0	0
STM2316.S	0	0	0	0	0	0	0	0	1	0	0	0	1
STM2357	0	0	0	0	1	0	0	1	1	0	0	2	1
STM2359	0	0	0	0	0	0	0	0	0	2	0	0	0
STM2372	0	0	0	0	1	1	0	1	1	0	1	2	0
STM2388	0	0	0	2	0	0	0	0	2	1	1	0	0
STM2396	0	0	0	0	0	0	0	2	1	0	0	2	0
STM2405	0	0	0	3	0	0	0	2	2	0	0	1	1
STM2409	0	0	0	1	0	0	0	1	Deleted/absent	0	0	0	0
STM2410	0	0	0	0	0	0	0	1	1	0	0	2	2
STM2454	0	0	0	0	0	0	0	2	0	0	0	1	0
STM2460	0	0	0	0	0	0	0	1	1	1	0	0	0
STM2479	0	0	1	0	0	0	0	1	0	2	0	1	1
STM2481	0	0	1	0	0	0	0	0	1	1	0	3	0
STM2503	0	1	0	4	0	0	0	1	1	1	1	0	1
STM2529	0	0	0	0	0	0	0	1	3	0	0	1	0
STM2532	0	1	0	3	1	0	0	1	2	0	3	0	4
STM2565	0	1	0	1	0	0	0	2	0	0	1	0	0
STM2567	0	0	0	0	0	0	0	0	1	0	0	1	2
STM2641	0	0	0	0	1	0	0	0	2	1	0	0	0
STM2808	0	0	0	0	0	0	0	1	0	0	0	0	0
STM2815	0	0	0	0	0	0	0	1	0	2	0	1	0
STM2840	0	0	0	0	2	0	0	2	1	1	1	0	0
STM2851	0	1	0	0	0	0	0	2	0	2	1	0	0
STM2961	0	0	0	1	1	2	0	2	0	0	0	0	0
STM2969	0	0	0	0	0	0	0	0	0	0	0	0	0
STM3019	0	0	0	0	0	0	0	0	1	0	0	1	0
STM3021	0	0	0	1	0	0	0	0	0	1	0	0	1
STM3024	0	0	0	1	0	0	0	0	3	0	0	0	1
STM3062	0	0	0	0	0	0	0	1	0	1	0	0	0
STM3073	0	0	0	1	1	0	0	0	0	1	0	1	0
STM3074	0	0	0	0	0	0	0	1	1	1	1	0	0
STM3081	0	0	0	0	0	0	0	0	0	0	1	0	0
STM3083	0	0	1	0	0	0	0	0	0	0	1	0	0
STM3105	0	0	0	0	1	0	1	0	1	1	0	0	0
STM3125	0	0	0	0	0	0	0	0	0	2	1	0	0
STM3152	0	0	0	2	0	1	0	0	1	0	3	2	0
STM3223	0	0	1	0	0	0	0	1	0	0	0	0	0
STM3309	0	0	0	0	0	0	0	0	0	0	0	0	0
STM3355	0	0	0	0	0	0	0	0	1	0	0	1	2
STM3405	0	0	0	0	0	0	0	1	0	0	0	0	0
STM3457	0	1	0	0	0	0	0	1	0	0	0	0	0
STM3485	0	0	0	0	0	0	0	0	1	0	0	0	0
SG3870	0	0	0	1	0	0	0	0	1	0	0	0	0
STM3607	0	0	0	1	0	0	0	2	0	0	0	0	0
STM3619	0	0	0	0	0	0	0	1	0	0	0	0	2
STM3638	0	0	0	0	1	1	0	0	0	0	0	0	0
STM3644	0	1	0	0	2	0	0	1	0	0	3	1	0
STM3664	0	0	0	0	0	0	0	1	1	1	0	1	0
STM3674	0	1	1	0	0	0	0	1	2	1	0	1	0
STM3676	0	0	0	0	0	1	0	0	0	0	0	0	0
STM3712	0	0	0	0	0	0	0	0	1	0	1	0	1
STM3715	0	0	0	0	0	0	1	1	2	0	0	0	0
STM3761	0	0	0	0	0	0	0	0	0	1	1	1	2
STM3763	0	0	0	1	0	0	0	1	1	1	1	1	2
STM3773	0	0	0	0	0	0	1	0	0	0	1	0	0
STM3789	0	0	0	1	0	0	0	1	0	1	1	0	0
SEN3623	0	0	0	0	0	0	0	0	0	0	1	1	0
STM3834	0	0	0	2	0	0	0	0	Deleted/absent	0	2	0	0
STM3848	0	0	0	0	0	0	0	2	1	0	1	0	0
STM3858	0	0	0	2	0	0	0	1	Deleted/absent	0	0	0	0
STM3859	0	0	0	0	0	0	0	3	0	0	1	0	0
STM3913	0	0	0	0	0	0	0	0	1	0	0	0	1
STM4020.S	0	0	0	1	0	0	0	1	1	0	0	0	1
STM4031	0	0	0	0	0	0	0	1	0	1	0	0	0
STM4036	0	0	0	0	0	0	0	1	1	2	0	0	0
STM4095	0	0	0	0	0	0	0	1	1	2	2	1	1
STM4190	0	0	0	0	0	0	0	1	0	0	1	0	0
STM4248	0	0	0	1	0	0	0	2	1	1	0	0	0
STM4304	0	0	0	0	1	0	0	0	0	0	1	1	0
STM4323	0	0	0	0	0	0	0	0	0	0	0	0	0
STM4328	0	0	0	0	0	0	0	1	1	0	0	0	0
STM4332	0	1	0	0	0	0	0	2	0	1	0	0	0
STM4339	0	0	0	0	0	0	0	1	1	0	0	0	0
STM4356	0	0	0	0	0	0	0	1	2	0	0	0	0
SEN4143	1	1	2	2	0	0	0	3	0	0	0	0	0
STM4413	0	0	0	0	0	0	1	2	0	0	0	0	1
STM4519	0	0	1	0	0	0	0	0	0	0	0	0	0
STM4534	0	0	0	0	0	0	0	0	0	1	1	0	1
STM4566	0	0	0	1	1	0	4	1	0	1	1	1	1
STM4569	0	0	0	0	0	0	0	0	1	0	0	0	0
STM4576	0	3	0	3	0	0	0	0	1	0	0	1	0
STM4588	0	0	1	0	0	0	0	2	0	1	2	0	1
STM4590	0	1	0	1	1	0	0	0	3	0	2	1	0
