## Supplementary Materials for "Machine learning identifies signatures of host adaptation in the bacterial pathogen *Salmonella enterica*"

### Sheet: Supplemental_Table_S3
Strain.name	Accession.number	Year.of.isolation	Country.of.origin	Compartment.of.isolation	hierBAPS.clade.cluster	Publication	Invasiveness.index
MZ0743	ERS400248	1948	USA	Guinea pig	8	Feasey et al. 2016	0.8323
132_88_406	ERS217278	NA	USA	Unknown	8	Feasey et al. 2016	0.4294
F3124	ERS330786	NA	Ratin -manufactured rat poison		8	Feasey et al. 2016	0.4063
6_56	ERS255523	1956	Ethiopia	stool	8	Feasey et al. 2016	0.4063
F8022	ERS330785	NA	Ratin -manufactured rat poison		8	Feasey et al. 2016	0.4043
10_63	ERS255535	1963	Morocco	CSF	8	Feasey et al. 2016	0.4043
5_51	ERS255517	1951	Tunisia	Unknown	8	Feasey et al. 2016	0.3978
F8104	ERS330784	NA	Ratin -manufactured rat poison		8	Feasey et al. 2016	0.3973
6_52	ERS255518	1952	Congo	Unknown	8	Feasey et al. 2016	0.3964
105_2011K_1654	ERS217252	2011	USA	Stool	7	Feasey et al. 2016	0.3729
SARB18_FB	ERS400262	1988	USA	NK	7	Feasey et al. 2016	0.3708
118_2012K_186	ERS217264	2012	USA	Stool	7	Feasey et al. 2016	0.3708
1_59	ERS255527	1959	Senegal	Blood	3	Feasey et al. 2016	0.3541
SE89_327	ERS255515	1980	Senegal	Unknown	3	Feasey et al. 2016	0.3385
00-03508	ERS400256	2000	Germany	Hedgehog	3	Feasey et al. 2016	0.3328
99-02302	ERS400254	1999	Germany	Hedgehog	3	Feasey et al. 2016	0.3324
D24359	ERS024552	2004	Malawi	Blood	7	Feasey et al. 2016	0.3297
15_63	ERS255536	1963	Congo	Osteomyelitis	3	Feasey et al. 2016	0.3249
6_66	ERS255539	1966	Cameroon	Blood	3	Feasey et al. 2016	0.322
18_62	ERS255533	1962	Senegal	Blood	3	Feasey et al. 2016	0.3207
111_2012K_181	ERS217257	2011	USA	Stool	1	Feasey et al. 2016	0.3187
201005749	ERS255505	2010	Mali	Blood	2	Feasey et al. 2016	0.3062
V95	ERS248569	2011	Mali		2	Feasey et al. 2016	0.3031
01_4533	ERS255483	2001	Mali	CSF	2	Feasey et al. 2016	0.3026
D35807	ERS026076	2005	Malawi	Blood	6	Feasey et al. 2016	0.2985
34_61	ERS255532	1961	Madagascar	Snake	6	Feasey et al. 2016	0.2974
V39	ERS248566	2010	Mali		2	Feasey et al. 2016	0.2933
T145	ERS248562	2009	Mali		2	Feasey et al. 2016	0.2933
V55	ERS248567	2011	Mali		2	Feasey et al. 2016	0.2933
V7	ERS248565	2010	Mali		2	Feasey et al. 2016	0.2933
T159	ERS248563	2010	Mali		2	Feasey et al. 2016	0.2933
X36	ERS248570	2011	Mali		2	Feasey et al. 2016	0.2933
X41	ERS248571	2011	Mali		2	Feasey et al. 2016	0.2933
V91	ERS248568	2011	Mali		2	Feasey et al. 2016	0.2933
W19	ERS248574	2011	Mali		2	Feasey et al. 2016	0.2933
W4	ERS248572	2011	Mali		2	Feasey et al. 2016	0.2933
W24	ERS248575	2011	Mali		2	Feasey et al. 2016	0.2933
113_2012K_220	ERS217259	2012	USA	Blood	2	Feasey et al. 2016	0.2933
30_58	ERS255525	1958	Guinea	Osteomyelitis	2	Feasey et al. 2016	0.2925
Q64	ERS248545	2007	Mali		2	Feasey et al. 2016	0.2922
02_3077	ERS255485	2002	Mali	CSF	2	Feasey et al. 2016	0.2922
MLI21	ERS010172	2002	Mali	Blood	2	Feasey et al. 2016	0.2909
D23974	ERS024556	2004	Malawi	Blood	6	Feasey et al. 2016	0.2908
D3493	ERS011094	1997	Malawi	Blood	6	Feasey et al. 2016	0.2905
T66	ERS248559	2009	Mali		2	Feasey et al. 2016	0.2904
T46	ERS248558	2009	Mali		2	Feasey et al. 2016	0.2901
T27	ERS248557	2009	Mali		2	Feasey et al. 2016	0.2895
P177	ERS248543	2006	Mali		2	Feasey et al. 2016	0.2895
R20	ERS248548	2007	Mali		2	Feasey et al. 2016	0.2892
02_3084	ERS255486	2002	Mali	Blood	2	Feasey et al. 2016	0.289
00_2993	ERS255481	2000	Ivory Coast	Blood	2	Feasey et al. 2016	0.2888
X25	ERS248564	2010	Mali		2	Feasey et al. 2016	0.2888
J55	ERS248537	2004	Mali		2	Feasey et al. 2016	0.2879
Q48	ERS248544	2006	Mali		2	Feasey et al. 2016	0.2877
SAEN2209	ERS217413	1996	Uganda	Stool	10	Feasey et al. 2016	0.2876
R42	ERS248549	2007	Mali		2	Feasey et al. 2016	0.2875
04_7098	ERS255493	2004	Senegal	Blood	2	Feasey et al. 2016	0.2875
02_8821	ERS255484	2002	Senegal	Blood	2	Feasey et al. 2016	0.2875
P52	ERS248539	2005	Mali		2	Feasey et al. 2016	0.2875
J35	ERS248535	2004	Mali		2	Feasey et al. 2016	0.2875
J73	ERS248538	2004	Mali		2	Feasey et al. 2016	0.2875
J39	ERS248536	2004	Mali		2	Feasey et al. 2016	0.2875
R53	ERS248550	2007	Mali		2	Feasey et al. 2016	0.2875
I74	ERS248534	2003	Mali		2	Feasey et al. 2016	0.2871
S56	ERS248553	2008	Mali		2	Feasey et al. 2016	0.2871
201007599	ERS255507	2010	Mali	Blood	2	Feasey et al. 2016	0.2864
S90	ERS248556	2009	Mali		2	Feasey et al. 2016	0.2864
Q76	ERS248546	2007	Mali		2	Feasey et al. 2016	0.2864
T103	ERS248560	2009	Mali		2	Feasey et al. 2016	0.2864
W42	ERS248573	2011	Mali		2	Feasey et al. 2016	0.2864
R74	ERS248552	2008	Mali		2	Feasey et al. 2016	0.2864
S76	ERS248554	2008	Mali		2	Feasey et al. 2016	0.2864
S4	ERS248551	2008	Mali		2	Feasey et al. 2016	0.2864
S85	ERS248555	2009	Mali		2	Feasey et al. 2016	0.2864
T129	ERS248561	2009	Mali		2	Feasey et al. 2016	0.2864
MLI99	ERS010167	2003	Mali	Blood	2	Feasey et al. 2016	0.2864
02_3090	ERS255487	2002	Mali	CSF	2	Feasey et al. 2016	0.2863
P149	ERS248542	2006	Mali		2	Feasey et al. 2016	0.2862
94_9599	ERS255476	1994	Senegal	Blood	2	Feasey et al. 2016	0.2862
03_2506	ERS255490	2003	Mali	Stools (carrier)	2	Feasey et al. 2016	0.2862
03_0779	ERS255488	2003	Mali	Blood	2	Feasey et al. 2016	0.2862
01_4553	ERS255482	2001	Mali	Abscess	2	Feasey et al. 2016	0.2862
P83	ERS248540	2005	Mali		2	Feasey et al. 2016	0.2862
P115	ERS248541	2005	Mali		2	Feasey et al. 2016	0.2862
I60	ERS248533	2002	Mali		2	Feasey et al. 2016	0.2862
D79	ERS248530	2002	Mali		2	Feasey et al. 2016	0.2862
I23	ERS248532	2002	Mali		2	Feasey et al. 2016	0.2862
I15	ERS248531	2002	Mali		2	Feasey et al. 2016	0.2862
MLP184	ERS010171	2006	Mali	Blood	2	Feasey et al. 2016	0.2862
W47	ERS248547	2012	Mali		2	Feasey et al. 2016	0.2851
94_8355	ERS255474	1994	Guinea	Blood	2	Feasey et al. 2016	0.285
MLP43	ERS010169	2005	Mali	Blood	2	Feasey et al. 2016	0.2849
01-00493-2	ERS400244	2001	Germany	Reptile	6	Feasey et al. 2016	0.2814
261627	ERS235877	2008	Republic of South Africa	Stool	6	Feasey et al. 2016	0.2802
261629	ERS235940	2009	Republic of South Africa	URINE	6	Feasey et al. 2016	0.2802
A850	ERS011091	1998	Malawi	Blood	1	Feasey et al. 2016	0.2712
D23071	ERS026075	2003	Malawi	Blood	1	Feasey et al. 2016	0.2687
A40500	ERS188205	2006	Malawi	Blood	1	Feasey et al. 2016	0.2673
A59130	ERS188475	2010	Malawi	Blood	1	Feasey et al. 2016	0.2668
253	ERS188198	1996	Malawi	Blood	1	Feasey et al. 2016	0.2659
A51583	ERS188250	2008	Malawi	Blood	1	Feasey et al. 2016	0.2659
A1284	ERS188217	1998	Malawi	Blood	1	Feasey et al. 2016	0.2658
99_CDC_H9556	ERS217246	NA	USA	Stool	5	Feasey et al. 2016	0.2655
9_63	ERS255534	1963	Chad	stool	1	Feasey et al. 2016	0.2642
D23652	ERS024551	2004	Malawi	Blood	1	Feasey et al. 2016	0.2621
D5408	ERS188283	2000	Malawi	Blood	1	Feasey et al. 2016	0.2621
09_4553	ERS255501	2009	Comores	Blood	1	Feasey et al. 2016	0.2615
136_50_4630	ERS217281	1950	USA	Unknown	5	Feasey et al. 2016	0.2612
93_5337	ERS255470	1993	Angola	stool	5	Feasey et al. 2016	0.2569
603671	ERS235827	2012	Republic of South Africa	ABSCESS	1	Feasey et al. 2016	0.2567
F11_24_198	ERS416979	NA	HPA		9	Feasey et al. 2016	0.2567
603668	ERS235900	2012	Republic of South Africa	Stool	1	Feasey et al. 2016	0.2566
D11474	ERS024541	2001	Malawi	Blood	9	Feasey et al. 2016	0.2566
1030047	ERS235914	2011	Republic of South Africa	Blood	5	Feasey et al. 2016	0.2564
250994	ERS235834	2006	Republic of South Africa	Blood	9	Feasey et al. 2016	0.2563
258179	ERS235849	2008	Republic of South Africa	Blood	9	Feasey et al. 2016	0.2563
H0_7042_137_1	ERS416980	NA	HPA		9	Feasey et al. 2016	0.2563
94_8098	ERS255475	1994	Rwanda	pr_lvement humain	10	Feasey et al. 2016	0.2562
SAEN62	ERS217385	1989	Congo	Blood	5	Feasey et al. 2016	0.256
129_88_415	ERS217275	NA	USA	Unknown	1	Feasey et al. 2016	0.2557
SAEN378	ERS217406	1992	Congo	Blood	1	Feasey et al. 2016	0.2536
SAEN203	ERS217396	1991	Congo	Blood	9	Feasey et al. 2016	0.252
SAEN220	ERS217398	1991	Congo	Blood	9	Feasey et al. 2016	0.252
34193	ERS188412	2011	Congo	Blood	9	Feasey et al. 2016	0.2516
SAEN437	ERS217410	1992	Congo	Blood	5	Feasey et al. 2016	0.2514
A32803	ERS024539	2004	Malawi	Blood	9	Feasey et al. 2016	0.2513
6567	ERS188248	1997	Malawi	Blood	1	Feasey et al. 2016	0.2508
1025080	ERS235926	2008	Republic of South Africa	Blood	1	Feasey et al. 2016	0.2506
1025081	ERS235929	2008	Republic of South Africa	Blood	1	Feasey et al. 2016	0.2506
00_7482	ERS255480	2000	Cameroon	Pastry (foodpoisoning 26 people)	5	Feasey et al. 2016	0.2499
D24443	ERS024557	2004	Malawi	Blood	9	Feasey et al. 2016	0.2498
1029414	ERS235847	2010	Republic of South Africa	Blood	5	Feasey et al. 2016	0.2487
A53742	ERS188273	2009	Malawi	Blood	9	Feasey et al. 2016	0.2468
S89_347	ERS255542	1983	Niger	Abscess	1	Feasey et al. 2016	0.2466
S89_348	ERS255544	1989	Niger	Blood	1	Feasey et al. 2016	0.2466
93_9986	ERS255472	1993	Gabon	Blood	1	Feasey et al. 2016	0.2463
A12756	ERS188237	2001	Malawi	Blood	9	Feasey et al. 2016	0.2462
D11119	ERS188257	2000	Malawi	Blood	9	Feasey et al. 2016	0.2462
SE85_1233	ERS255543	1985	Central African Republic	Blood	9	Feasey et al. 2016	0.2461
D3314	ERS011089	1999	Malawi	Blood	9	Feasey et al. 2016	0.2461
D10599	ERS011097	2000	Malawi	Blood	9	Feasey et al. 2016	0.2461
D7795	ERS011096	2000	Malawi	Blood	9	Feasey et al. 2016	0.2461
A13085	ERS023831	2001	Malawi	Blood	9	Feasey et al. 2016	0.2461
D21704	ERS026071	2003	Malawi	Blood	9	Feasey et al. 2016	0.2461
A25257	ERS026072	2003	Malawi	Blood	9	Feasey et al. 2016	0.2461
D28919	ERS024538	2004	Malawi	Blood	9	Feasey et al. 2016	0.2461
D11509	ERS024542	2001	Malawi	Blood	9	Feasey et al. 2016	0.2461
A17731	ERS026069	2002	Malawi	Blood	9	Feasey et al. 2016	0.2461
D36956	ERS024549	2006	Malawi	Blood	9	Feasey et al. 2016	0.2461
D36263	ERS024548	2006	Malawi	Blood	9	Feasey et al. 2016	0.2461
D6007	ERS188200	2000	Malawi	Blood	9	Feasey et al. 2016	0.2461
A6379	ERS188219	1999	Malawi	Blood	9	Feasey et al. 2016	0.2461
A7369	ERS188229	2000	Malawi	Blood	9	Feasey et al. 2016	0.2461
A17698	ERS188236	2002	Malawi	Blood	9	Feasey et al. 2016	0.2461
A9086	ERS188239	2000	Malawi	Blood	9	Feasey et al. 2016	0.2461
D3558	ERS188246	1999	Malawi	Blood	9	Feasey et al. 2016	0.2461
A53016	ERS188254	2008	Malawi	Blood	9	Feasey et al. 2016	0.2461
A9215	ERS188256	2000	Malawi	Blood	9	Feasey et al. 2016	0.2461
A31878	ERS188264	2004	Malawi	Blood	9	Feasey et al. 2016	0.2461
A34142	ERS188196	2005	Malawi	Blood	9	Feasey et al. 2016	0.2461
A36950	ERS188278	2005	Malawi	Blood	9	Feasey et al. 2016	0.2461
31353	ERS188380	2010	Congo	Blood	9	Feasey et al. 2016	0.2461
33033	ERS188390	2011	Congo	Blood	9	Feasey et al. 2016	0.2461
33078	ERS188391	2011	Congo	Blood	9	Feasey et al. 2016	0.2461
33453	ERS188393	2011	Congo	Blood	9	Feasey et al. 2016	0.2461
33513	ERS188394	2011	Congo	Blood	9	Feasey et al. 2016	0.2461
33623	ERS188396	2011	Congo	Blood	9	Feasey et al. 2016	0.2461
32363	ERS188381	2010	Congo	Blood	9	Feasey et al. 2016	0.2461
33693	ERS188401	2011	Congo	Blood	9	Feasey et al. 2016	0.2461
33713	ERS188403	2011	Congo	Blood	9	Feasey et al. 2016	0.2461
33893	ERS188405	2011	Congo	Blood	9	Feasey et al. 2016	0.2461
33913	ERS188406	2011	Congo	Blood	9	Feasey et al. 2016	0.2461
33923	ERS188407	2011	Congo	Blood	9	Feasey et al. 2016	0.2461
32013	ERS188382	2010	Congo	Blood	9	Feasey et al. 2016	0.2461
33993	ERS188409	2011	Congo	Blood	9	Feasey et al. 2016	0.2461
34083	ERS188410	2011	Congo	Blood	9	Feasey et al. 2016	0.2461
34173	ERS188411	2011	Congo	Blood	9	Feasey et al. 2016	0.2461
34233	ERS188414	2011	Congo	Blood	9	Feasey et al. 2016	0.2461
34243	ERS188415	2011	Congo	Blood	9	Feasey et al. 2016	0.2461
34253	ERS188416	2011	Congo	Blood	9	Feasey et al. 2016	0.2461
34393	ERS188417	2011	Congo	Blood	9	Feasey et al. 2016	0.2461
32963	ERS188383	2011	Congo	Blood	9	Feasey et al. 2016	0.2461
34413	ERS188419	2011	Congo	Blood	9	Feasey et al. 2016	0.2461
34443	ERS188421	2011	Congo	Blood	9	Feasey et al. 2016	0.2461
32523	ERS188384	2010	Congo	Blood	9	Feasey et al. 2016	0.2461
34893	ERS188431	2011	Congo	Blood	9	Feasey et al. 2016	0.2461
35203	ERS188434	2011	Congo	Blood	9	Feasey et al. 2016	0.2461
35213	ERS188435	2011	Congo	Blood	9	Feasey et al. 2016	0.2461
35223	ERS188436	2011	Congo	Blood	9	Feasey et al. 2016	0.2461
35443	ERS188439	2011	Congo	Blood	9	Feasey et al. 2016	0.2461
35473	ERS188440	2011	Congo	Blood	9	Feasey et al. 2016	0.2461
36803	ERS188442	2011	Congo	Blood	9	Feasey et al. 2016	0.2461
36723	ERS188443	2011	Congo	Blood	9	Feasey et al. 2016	0.2461
36343	ERS188444	2011	Congo	Blood	9	Feasey et al. 2016	0.2461
36183	ERS188446	2011	Congo	Blood	9	Feasey et al. 2016	0.2461
36103	ERS188449	2011	Congo	Blood	9	Feasey et al. 2016	0.2461
35713	ERS188453	2011	Congo	Blood	9	Feasey et al. 2016	0.2461
32863	ERS188387	2011	Congo	Blood	9	Feasey et al. 2016	0.2461
32853	ERS188388	2010	Congo	Blood	9	Feasey et al. 2016	0.2461
1020983	ERS188471	2011	Malawi	Blood	9	Feasey et al. 2016	0.2461
SAEN8	ERS217380	1988	Congo	Blood	9	Feasey et al. 2016	0.2461
SAEN27	ERS217384	1989	Congo	Blood	9	Feasey et al. 2016	0.2461
SAEN84	ERS217386	1989	Congo	Blood	9	Feasey et al. 2016	0.2461
SAEN128	ERS217389	1990	Congo	Blood	9	Feasey et al. 2016	0.2461
SAEN284	ERS217402	1991	Congo	Blood	9	Feasey et al. 2016	0.2461
SAEN256	ERS217399	1991	Congo	Blood	9	Feasey et al. 2016	0.2456
120_2021	ERS217266	NA	USA	Unknown	5	Feasey et al. 2016	0.2451
20_55	ERS255521	1955	Senegal	Blood	1	Feasey et al. 2016	0.2441
106_2011K_1681	ERS217253	2011	USA	Stool	5	Feasey et al. 2016	0.243
16_57	ERS255516	1957	Senegal	Unknown	1	Feasey et al. 2016	0.2427
A17892	ERS024544	2002	Malawi	Blood	9	Feasey et al. 2016	0.2423
121_67	ERS217267	NA	USA	Unknown	1	Feasey et al. 2016	0.2421
122_68	ERS217268	NA	USA	Unknown	1	Feasey et al. 2016	0.242
94_4688	ERS255473	1993	Rwanda	Blood	9	Feasey et al. 2016	0.2409
H0_9180_482	ERS416978	NA	HPA		9	Feasey et al. 2016	0.2409
D7795_2	ERS416981	NA	Malawi		9	Feasey et al. 2016	0.2409
H0170036601	ERS416982	NA	HPA		9	Feasey et al. 2016	0.2409
135_50_3079	ERS217280	1949	USA	Unknown	5	Feasey et al. 2016	0.2408
98_10272	ERS255478	1998	Madagascar	CSF	1	Feasey et al. 2016	0.2404
A53843	ERS188277	2009	Malawi	Blood	9	Feasey et al. 2016	0.2398
A9395	ERS011098	2000	Malawi	Blood	9	Feasey et al. 2016	0.2397
D40290	ERS026074	2006	Malawi	Blood	9	Feasey et al. 2016	0.2397
D24954	ERS055586	2004	Malawi	Blood	9	Feasey et al. 2016	0.2397
Ke417	ERS158540	2003	Kenya	Stool	9	Feasey et al. 2016	0.2397
Ke434	ERS158557	2003	Kenya	Stool	9	Feasey et al. 2016	0.2397
Ke448	ERS158571	2000	Kenya	Stool	9	Feasey et al. 2016	0.2397
Ke484	ERS158607	2000	Kenya	Stool	9	Feasey et al. 2016	0.2397
Ke485	ERS158608	2001	Kenya	Stool	9	Feasey et al. 2016	0.2397
Ke488	ERS158611	2001	Kenya	Stool	9	Feasey et al. 2016	0.2397
Ke491	ERS158614	2001	Kenya	Blood	9	Feasey et al. 2016	0.2397
D7419	ERS188197	2000	Malawi	Blood	9	Feasey et al. 2016	0.2397
A17787	ERS188199	2002	Malawi	Blood	9	Feasey et al. 2016	0.2397
A54341	ERS188201	2009	Malawi	Blood	9	Feasey et al. 2016	0.2397
A55767	ERS188202	2009	Malawi	Blood	9	Feasey et al. 2016	0.2397
D5293	ERS188206	2000	Malawi	Blood	9	Feasey et al. 2016	0.2397
D6437	ERS188207	2000	Malawi	Blood	9	Feasey et al. 2016	0.2397
A7830	ERS188210	2000	Malawi	Blood	9	Feasey et al. 2016	0.2397
A58824	ERS188213	2010	Malawi	Blood	9	Feasey et al. 2016	0.2397
D3419	ERS188216	1999	Malawi	Blood	9	Feasey et al. 2016	0.2397
D7378	ERS188220	2000	Malawi	Blood	9	Feasey et al. 2016	0.2397
D3421	ERS188226	1999	Malawi	Blood	9	Feasey et al. 2016	0.2397
A39959a	ERS188191	2006	Malawi	Blood	9	Feasey et al. 2016	0.2397
A13216	ERS188227	2001	Malawi	Blood	9	Feasey et al. 2016	0.2397
A28721	ERS188192	2004	Malawi	Blood	9	Feasey et al. 2016	0.2397
A59040	ERS188241	2010	Malawi	Blood	9	Feasey et al. 2016	0.2397
D43980	ERS188242	2007	Malawi	Blood	9	Feasey et al. 2016	0.2397
A30782	ERS188245	2004	Malawi	Blood	9	Feasey et al. 2016	0.2397
A53601	ERS188193	2008	Malawi	Blood	9	Feasey et al. 2016	0.2397
A46277	ERS188263	2007	Malawi	Blood	9	Feasey et al. 2016	0.2397
D16245	ERS188265	2002	Malawi	Blood	9	Feasey et al. 2016	0.2397
D17739	ERS188275	2002	Malawi	Blood	9	Feasey et al. 2016	0.2397
A7828	ERS188276	2000	Malawi	Blood	9	Feasey et al. 2016	0.2397
A35261	ERS188280	2005	Malawi	Blood	9	Feasey et al. 2016	0.2397
33013	ERS188389	2011	Congo	Blood	9	Feasey et al. 2016	0.2397
33393	ERS188392	2011	Congo	Blood	9	Feasey et al. 2016	0.2397
33523	ERS188395	2011	Congo	Blood	9	Feasey et al. 2016	0.2397
33653	ERS188397	2011	Congo	Blood	9	Feasey et al. 2016	0.2397
33663	ERS188398	2011	Congo	Blood	9	Feasey et al. 2016	0.2397
33673	ERS188399	2011	Congo	Blood	9	Feasey et al. 2016	0.2397
33683	ERS188400	2011	Congo	Blood	9	Feasey et al. 2016	0.2397
33703	ERS188402	2011	Congo	Blood	9	Feasey et al. 2016	0.2397
33873	ERS188404	2011	Congo	Blood	9	Feasey et al. 2016	0.2397
33943	ERS188408	2011	Congo	Blood	9	Feasey et al. 2016	0.2397
34223	ERS188413	2011	Congo	Blood	9	Feasey et al. 2016	0.2397
34403	ERS188418	2011	Congo	Blood	9	Feasey et al. 2016	0.2397
34423	ERS188420	2011	Congo	Blood	9	Feasey et al. 2016	0.2397
34483	ERS188423	2011	Congo	Blood	9	Feasey et al. 2016	0.2397
34493	ERS188424	2011	Congo	Blood	9	Feasey et al. 2016	0.2397
34503	ERS188425	2011	Congo	Blood	9	Feasey et al. 2016	0.2397
34563	ERS188426	2011	Congo	Blood	9	Feasey et al. 2016	0.2397
34683	ERS188427	2011	Congo	Blood	9	Feasey et al. 2016	0.2397
34853	ERS188428	2011	Congo	Blood	9	Feasey et al. 2016	0.2397
34863	ERS188429	2011	Congo	Blood	9	Feasey et al. 2016	0.2397
34873	ERS188430	2011	Congo	Blood	9	Feasey et al. 2016	0.2397
34933	ERS188432	2011	Congo	Blood	9	Feasey et al. 2016	0.2397
35263	ERS188437	2011	Congo	Blood	9	Feasey et al. 2016	0.2397
35433	ERS188438	2011	Congo	Blood	9	Feasey et al. 2016	0.2397
32633	ERS188385	2011	Congo	Blood	9	Feasey et al. 2016	0.2397
35563	ERS188441	2011	Congo	Blood	9	Feasey et al. 2016	0.2397
36313	ERS188445	2011	Congo	Blood	9	Feasey et al. 2016	0.2397
36173	ERS188447	2011	Congo	Blood	9	Feasey et al. 2016	0.2397
36163	ERS188448	2011	Congo	Blood	9	Feasey et al. 2016	0.2397
35693	ERS188450	2011	Congo	Blood	9	Feasey et al. 2016	0.2397
35773	ERS188451	2011	Congo	Blood	9	Feasey et al. 2016	0.2397
35723	ERS188452	2011	Congo	Blood	9	Feasey et al. 2016	0.2397
SAEN4	ERS217379	1988	Congo	Blood	9	Feasey et al. 2016	0.2397
SAEN13	ERS217381	1988	Congo	Blood	9	Feasey et al. 2016	0.2397
SAEN19	ERS217382	1989	Congo	Blood	9	Feasey et al. 2016	0.2397
SAEN26	ERS217383	1989	Congo	Blood	9	Feasey et al. 2016	0.2397
SAEN87	ERS217387	1989	Congo	Blood	9	Feasey et al. 2016	0.2397
SAEN111	ERS217388	1990	Congo	Blood	9	Feasey et al. 2016	0.2397
SAEN146	ERS217391	1990	Congo	Blood	9	Feasey et al. 2016	0.2397
SAEN152	ERS217392	1990	Congo	Blood	9	Feasey et al. 2016	0.2397
SAEN180	ERS217393	1990	Congo	Blood	9	Feasey et al. 2016	0.2397
SAEN199	ERS217395	1991	Congo	Blood	9	Feasey et al. 2016	0.2397
SAEN280	ERS217401	1991	Congo	Blood	9	Feasey et al. 2016	0.2397
SAEN390	ERS217407	1992	Congo	Blood	9	Feasey et al. 2016	0.2397
SAEN6442	ERS217419	1998	Uganda	Blood	9	Feasey et al. 2016	0.2397
SAEN6474	ERS217420	1998	Uganda	Stool	9	Feasey et al. 2016	0.2397
138_50_5646	ERS217283	1950	Japan	Animal	5	Feasey et al. 2016	0.2379
103_08_639	ERS217250	2008	USA	Stool	5	Feasey et al. 2016	0.2373
8_55	ERS255522	1955	Senegal	Mouse brain (Yellow fever culture process for vaccine)	5	Feasey et al. 2016	0.2363
SAEN392	ERS217408	1992	Congo	Blood	5	Feasey et al. 2016	0.2355
16_65	ERS255538	1965	Senegal	Abscess	5	Feasey et al. 2016	0.2349
4_55	ERS255519	1955	Senegal	Blood	5	Feasey et al. 2016	0.2336
34_58	ERS255524	1958	Congo	Osteomyelitis	5	Feasey et al. 2016	0.232
7_55	ERS255520	1955	Senegal	Mouse brain (Yellow fever culture process for vaccine)	5	Feasey et al. 2016	0.232
31/88	ERS022680	1988	Uruguay	Gastroenteritis	5	Feasey et al. 2016	0.2319
1989-08-01	ERS022681	1989	Uruguay	Blood	5	Feasey et al. 2016	0.2319
SEC	ERS217236	1994	USA	food	5	Feasey et al. 2016	0.2313
SAEN4582	ERS217418	1997	Uganda	Blood	5	Feasey et al. 2016	0.2311
SEAlbis_72	ERS325074	1972	Argentina		5	Feasey et al. 2016	0.2287
SEAlbis_72	ERS325074	NA	Argentina		5	Feasey et al. 2016	0.2287
125_81_2625	ERS217271	1981	USA	Blood	5	Feasey et al. 2016	0.2287
9508_195	ERS217239	1994	USA	Unknown	5	Feasey et al. 2016	0.2287
114_2012K_174	ERS217260	2012	USA	Stool	5	Feasey et al. 2016	0.2265
LH_M296	ERS400259	2001	USA	Unknown	5	Feasey et al. 2016	0.2261
201003883	ERS255503	2010	Mauritania	stool	5	Feasey et al. 2016	0.2253
102_AM36958_B	ERS217249	2008	USA	Unknown	5	Feasey et al. 2016	0.2249
11_66	ERS255540	1966	Senegal	Blood	5	Feasey et al. 2016	0.2248
130_88_408	ERS217276	NA	USA	Unknown	5	Feasey et al. 2016	0.2247
201008533	ERS255508	2010	Mauritius	Blood	5	Feasey et al. 2016	0.2232
119_2012K_187	ERS217265	2012	USA	Stool	5	Feasey et al. 2016	0.2231
17_65	ERS255537	1965	Senegal	Blood	5	Feasey et al. 2016	0.2227
682965	ERS235941	2011	Republic of South Africa	Blood	5	Feasey et al. 2016	0.2226
672246	ERS235944	2004	Republic of South Africa	Blood	5	Feasey et al. 2016	0.2226
672325	ERS235947	2004	Republic of South Africa	Blood	5	Feasey et al. 2016	0.2226
658902	ERS235949	2004	Republic of South Africa	Blood	5	Feasey et al. 2016	0.2226
658910	ERS235950	2004	Republic of South Africa	Blood	5	Feasey et al. 2016	0.2226
672461	ERS235951	2008	Republic of South Africa	Blood	5	Feasey et al. 2016	0.2226
645899	ERS235953	2012	Republic of South Africa	Blood	5	Feasey et al. 2016	0.2226
645902	ERS235954	2012	Republic of South Africa	Blood	5	Feasey et al. 2016	0.2226
05_6321	ERS255495	2005	Ivory Coast	Blood	5	Feasey et al. 2016	0.2223
317576	ERS235887	2009	Republic of South Africa	URINE	5	Feasey et al. 2016	0.222
9508_211	ERS217240	1994	USA	Unknown	5	Feasey et al. 2016	0.2208
117_2012K_185	ERS217263	2012	USA	Stool	5	Feasey et al. 2016	0.2202
SEA	ERS217235	1994	USA	food	5	Feasey et al. 2016	0.2197
100_8_403	ERS217247	2008	USA	Stool	5	Feasey et al. 2016	0.2195
P19	ERS217212	2007	Unknown	Unknown	5	Feasey et al. 2016	0.2193
P10	ERS217204	2007	Spain	Unknown	5	Feasey et al. 2016	0.2193
569257	ERS235884	2011	Republic of South Africa	Stool	5	Feasey et al. 2016	0.2189
616854	ERS235836	2012	Republic of South Africa	PUS	5	Feasey et al. 2016	0.2188
624887	ERS235844	2012	Republic of South Africa	PUS	5	Feasey et al. 2016	0.2188
616851	ERS235828	2012	Republic of South Africa	ABSCESS	5	Feasey et al. 2016	0.2188
624885	ERS235915	2012	Republic of South Africa	Blood	5	Feasey et al. 2016	0.2188
3_66	ERS255541	1966	Senegal	CSF	5	Feasey et al. 2016	0.2182
126_88_303	ERS217272	1988	USA	Stool	5	Feasey et al. 2016	0.2182
133_48_0565	ERS217279	1948	USA	Animal	5	Feasey et al. 2016	0.2182
06_0237	ERS255496	2006	Ivory Coast	Blood	5	Feasey et al. 2016	0.218
KUMAR19	ERS037389	2010	UK	Stool	5	Feasey et al. 2016	0.218
P17	ERS217211	2007	Unknown	Unknown	5	Feasey et al. 2016	0.218
S4726_04	ERS217241	2006	UK	Unknown	5	Feasey et al. 2016	0.218
P9	ERS217203	2007	Spain	Unknown	5	Feasey et al. 2016	0.218
P11	ERS217205	2007	Spain	Unknown	5	Feasey et al. 2016	0.218
454790	ERS235839	2006	Republic of South Africa	FLUID	5	Feasey et al. 2016	0.2176
508751	ERS235846	2011	Republic of South Africa	URINE	5	Feasey et al. 2016	0.2176
570890	ERS235853	2012	Republic of South Africa	SPUTUM	5	Feasey et al. 2016	0.2176
684394	ERS235854	2011	Republic of South Africa	Blood	5	Feasey et al. 2016	0.2176
492221	ERS235861	2011	Republic of South Africa	TISSUE	5	Feasey et al. 2016	0.2176
684397	ERS235862	2008	Republic of South Africa	Blood	5	Feasey et al. 2016	0.2176
459755	ERS235866	2010	Republic of South Africa	URINE	5	Feasey et al. 2016	0.2176
492225	ERS235878	2011	Republic of South Africa	TISSUE	5	Feasey et al. 2016	0.2176
590212	ERS235829	2012	Republic of South Africa	Stool	5	Feasey et al. 2016	0.2176
496155	ERS235886	2011	Republic of South Africa	URINE	5	Feasey et al. 2016	0.2176
512103	ERS235901	2011	Republic of South Africa	URINE	5	Feasey et al. 2016	0.2176
511112	ERS235902	2011	Republic of South Africa	Stool	5	Feasey et al. 2016	0.2176
464793	ERS235935	2010	Republic of South Africa	Blood	5	Feasey et al. 2016	0.2176
672637	ERS235937	2010	Republic of South Africa	Blood	5	Feasey et al. 2016	0.2176
655136	ERS235943	2012	Republic of South Africa	Stool	5	Feasey et al. 2016	0.2176
656744	ERS235945	2012	Republic of South Africa	Stool	5	Feasey et al. 2016	0.2176
672632	ERS235948	2009	Republic of South Africa	Blood	5	Feasey et al. 2016	0.2176
459756	ERS235897	2010	Republic of South Africa	URINE	5	Feasey et al. 2016	0.2176
201101618	ERS255512	2011	Tunisia	Pericardic	5	Feasey et al. 2016	0.2176
08_7427	ERS255500	2008	Tunisia	Blood	5	Feasey et al. 2016	0.2176
SED	ERS217237	1994	USA	food	5	Feasey et al. 2016	0.2172
468205	ERS235858	2010	Republic of South Africa	Stool	5	Feasey et al. 2016	0.2167
468192	ERS235863	2010	Republic of South Africa	Blood	5	Feasey et al. 2016	0.2167
472274	ERS235888	2010	Republic of South Africa	Stool	5	Feasey et al. 2016	0.2167
463134	ERS235891	2010	Republic of South Africa	Blood	5	Feasey et al. 2016	0.2167
575404	ERS235907	2006	Republic of South Africa	FLUID	5	Feasey et al. 2016	0.2167
596719	ERS235908	2012	Republic of South Africa	Stool	5	Feasey et al. 2016	0.2167
516364	ERS235909	2011	Republic of South Africa	Blood	5	Feasey et al. 2016	0.2167
516360	ERS235917	2011	Republic of South Africa	Blood	5	Feasey et al. 2016	0.2167
465481	ERS235927	2010	Republic of South Africa	Stool	5	Feasey et al. 2016	0.2167
06_6063	ERS255498	2006	Senegal	Blood	4	Feasey et al. 2016	0.2122
3_58	ERS255526	1958	Senegal	stool	4	Feasey et al. 2016	0.2112
D3098	ERS011095	1997	Malawi	Blood	5	Feasey et al. 2016	0.2108
101	ERS188188	1996	Malawi	Blood	5	Feasey et al. 2016	0.2108
2702	ERS188228	1996	Malawi	Blood	5	Feasey et al. 2016	0.2108
9486	ERS188267	1998	Malawi	Blood	5	Feasey et al. 2016	0.2108
KUMAR2	ERS037363	NA	UK		5	Feasey et al. 2016	0.2107
SAEN2862	ERS217415	1997	Uganda	Blood	5	Feasey et al. 2016	0.2104
137_50_5306	ERS217282	1950	USA	Animal	5	Feasey et al. 2016	0.2103
17_60	ERS255529	1960	Mozambique	Guinea pig blood	5	Feasey et al. 2016	0.2085
93_2136	ERS255469	1992	Djibouti	stool	4	Feasey et al. 2016	0.2083
SAEN1975	ERS217411	1996	Uganda	Blood	5	Feasey et al. 2016	0.208
KUMAR6	ERS037372	2008	UK	Stool	4	Feasey et al. 2016	0.2075
127_85_98	ERS217273	1985	USA	Stool	4	Feasey et al. 2016	0.2066
SE1638_90	ERS325075	1990	Argentina		4	Feasey et al. 2016	0.2065
SE1638_90	ERS325075	NA	Argentina		4	Feasey et al. 2016	0.2065
A39959	ERS024547	2006	Malawi	Blood	4	Feasey et al. 2016	0.2027
KUMAR17	ERS037387	2009	UK	Stool	4	Feasey et al. 2016	0.2021
115_2012K_175	ERS217261	2012	USA	Stool	4	Feasey et al. 2016	0.1978
98_2244	ERS255477	1994	Cameroon	Blood	4	Feasey et al. 2016	0.1973
201008619	ERS255509	2010	Egypt	Blood	4	Feasey et al. 2016	0.1963
124_2711	ERS217270	NA	USA	Unknown	4	Feasey et al. 2016	0.196
00_5185	ERS255479	2000	Central African Republic	Blood	4	Feasey et al. 2016	0.1947
204225	ERS235872	2008	Republic of South Africa	URINE	4	Feasey et al. 2016	0.1933
201566	ERS235912	2008	Republic of South Africa	Blood	4	Feasey et al. 2016	0.1933
P12	ERS217206	2007	Unknown	Unknown	4	Feasey et al. 2016	0.1933
P13	ERS217207	2007	Unknown	Unknown	4	Feasey et al. 2016	0.1933
92_3273	ERS255468	1992	Morocco	Blood	4	Feasey et al. 2016	0.1924
KUMAR18	ERS037388	2009	UK	Stool	4	Feasey et al. 2016	0.1923
112_2012K_180	ERS217258	2012	USA	Stool	4	Feasey et al. 2016	0.1913
05_3223	ERS255494	2005	Congo	Blood	4	Feasey et al. 2016	0.1904
201007105	ERS255506	2010	Algeria	Blood	4	Feasey et al. 2016	0.1901
53/94	ERS022682	1994	Uruguay	Food	4	Feasey et al. 2016	0.1901
107_2012K_147	ERS217254	2005	USA	Stool	4	Feasey et al. 2016	0.1901
P5	ERS217199	2007	PTG	Unknown	4	Feasey et al. 2016	0.1897
P6	ERS217200	2007	Unknown	Unknown	4	Feasey et al. 2016	0.1897
236885	ERS235894	2008	Republic of South Africa	Stool	4	Feasey et al. 2016	0.1892
SE1385_06	ERS325078	NA	Argentina		4	Feasey et al. 2016	0.1892
KUMAR20	ERS037390	2010	UK	Stool	4	Feasey et al. 2016	0.1892
RD84	ERS217233	2005	UK	food	4	Feasey et al. 2016	0.1892
S1750_06	ERS217242	2006	PTG	Unknown	4	Feasey et al. 2016	0.1891
104_AM25928_B	ERS217251	2006	USA	Blood	4	Feasey et al. 2016	0.1891
Ke304	ERS158477	2001	Kenya	Stool	4	Feasey et al. 2016	0.1888
318064	ERS235918	2009	Republic of South Africa	SPUTUM	4	Feasey et al. 2016	0.1886
P15	ERS217209	2007	Unknown	Unknown	4	Feasey et al. 2016	0.1886
P16	ERS217210	2007	Unknown	Unknown	4	Feasey et al. 2016	0.1886
332287	ERS235833	2009	Republic of South Africa	URINE	4	Feasey et al. 2016	0.1884
285561	ERS235840	2009	Republic of South Africa	Stool	4	Feasey et al. 2016	0.1884
348823	ERS235879	2010	Republic of South Africa	Stool	4	Feasey et al. 2016	0.1884
332662	ERS235832	2009	Republic of South Africa	Stool	4	Feasey et al. 2016	0.1884
348816	ERS235925	2010	Republic of South Africa	Stool	4	Feasey et al. 2016	0.1884
03_0448	ERS255489	2003	Kenya	Blood	4	Feasey et al. 2016	0.1884
Ke292	ERS158469	2004	Kenya	CSF	4	Feasey et al. 2016	0.1884
Ke409	ERS158532	2000	Kenya	Stool	4	Feasey et al. 2016	0.1884
Ke486	ERS158609	2001	Kenya	Stool	4	Feasey et al. 2016	0.1884
EX4_PT21b	ERS217238	1996	PTG	Unknown	4	Feasey et al. 2016	0.1884
SE1224_05	ERS325073	2005	Argentina	Blood	4	Feasey et al. 2016	0.1881
SE1224_05	ERS325073	NA	Argentina		4	Feasey et al. 2016	0.1881
KUMAR5	ERS037366	2008	UK	Stool	4	Feasey et al. 2016	0.1881
SE1385_06	ERS325078	2006	Argentina	Pasta	4	Feasey et al. 2016	0.1879
D24953	ERS055589	2004	Malawi	Blood	4	Feasey et al. 2016	0.1879
RD79	ERS217232	2005	UK	food	4	Feasey et al. 2016	0.1879
247274	ERS235851	2008	Republic of South Africa	Blood	4	Feasey et al. 2016	0.1878
250909	ERS235890	2008	Republic of South Africa	Blood	4	Feasey et al. 2016	0.1878
272011	ERS235910	2009	Republic of South Africa	Stool	4	Feasey et al. 2016	0.1878
SE1205_88	ERS325076	1988	Argentina		4	Feasey et al. 2016	0.1878
SE1205_88	ERS325076	NA	Argentina		4	Feasey et al. 2016	0.1878
201000446	ERS255502	2010	Comores	Blood	4	Feasey et al. 2016	0.1878
93_7053	ERS255471	1993	Benin	Blood	4	Feasey et al. 2016	0.1878
319189	ERS235881	2009	Republic of South Africa	URINE	4	Feasey et al. 2016	0.1873
319184	ERS235882	2009	Republic of South Africa	SPUTUM	4	Feasey et al. 2016	0.1873
A45427	ERS188279	2007	Malawi	Blood	4	Feasey et al. 2016	0.1873
3857	ERS188238	1997	Malawi	Blood	4	Feasey et al. 2016	0.187
238663	ERS235842	2008	Republic of South Africa	Stool	4	Feasey et al. 2016	0.1868
238661	ERS235898	2008	Republic of South Africa	Stool	4	Feasey et al. 2016	0.1868
RD2	ERS217213	2005	UK	food	4	Feasey et al. 2016	0.1867
RD3	ERS217214	2005	UK	food	4	Feasey et al. 2016	0.1867
RD6	ERS217215	2005	UK	food	4	Feasey et al. 2016	0.1867
108_2012K_179	ERS217255	2006	USA	Stool	4	Feasey et al. 2016	0.1864
A1636	ERS011093	1998	Malawi	Blood	4	Feasey et al. 2016	0.1862
251/01	ERS022684	2001	Uruguay	Food	4	Feasey et al. 2016	0.1857
2017-02-08	ERS022685	2002	Uruguay	Stool	4	Feasey et al. 2016	0.1857
201300358	ERS255513	2013	Morocco	stool	4	Feasey et al. 2016	0.1856
120673	ERS235843	2007	Republic of South Africa	PUS	4	Feasey et al. 2016	0.1855
180211	ERS235850	2008	Republic of South Africa	Blood	4	Feasey et al. 2016	0.1855
172848	ERS235855	2007	Republic of South Africa	Blood	4	Feasey et al. 2016	0.1855
236817	ERS235859	2008	Republic of South Africa	URINE	4	Feasey et al. 2016	0.1855
119691	ERS235864	2007	Republic of South Africa	PUS	4	Feasey et al. 2016	0.1855
254602	ERS235873	2008	Republic of South Africa	Stool	4	Feasey et al. 2016	0.1855
115452	ERS235889	2006	Republic of South Africa	Blood	4	Feasey et al. 2016	0.1855
250545	ERS235903	2006	Republic of South Africa	Blood	4	Feasey et al. 2016	0.1855
115456	ERS235904	2006	Republic of South Africa	Blood	4	Feasey et al. 2016	0.1855
177883	ERS235906	2007	Republic of South Africa	Blood	4	Feasey et al. 2016	0.1855
547922	ERS235892	2011	Republic of South Africa	Stool	4	Feasey et al. 2016	0.1855
547857	ERS235893	2011	Republic of South Africa	TISSUE	4	Feasey et al. 2016	0.1855
171403	ERS235922	2007	Republic of South Africa	URINE	4	Feasey et al. 2016	0.1855
RD72	ERS217230	2005	UK	food	4	Feasey et al. 2016	0.1854
RD76	ERS217231	2005	UK	food	4	Feasey et al. 2016	0.1854
S6669_03L	ERS217243	2006	PTG	Unknown	4	Feasey et al. 2016	0.1854
S6669_03N	ERS217244	2006	PTG	Unknown	4	Feasey et al. 2016	0.1854
A30023	ERS188215	2004	Malawi	Blood	4	Feasey et al. 2016	0.1853
A59024	ERS188233	2010	Malawi	Blood	4	Feasey et al. 2016	0.1853
206/99	ERS022683	1999	Uruguay	Food	4	Feasey et al. 2016	0.1852
D1374	ERS011099	1999	Malawi	Blood	4	Feasey et al. 2016	0.1846
482916	ERS235824	2010	Republic of South Africa	PUS	4	Feasey et al. 2016	0.1842
481587	ERS235856	2010	Republic of South Africa	PUS	4	Feasey et al. 2016	0.1842
485533	ERS235867	2009	Republic of South Africa	Blood	4	Feasey et al. 2016	0.1842
358520	ERS235874	2006	Republic of South Africa	Stool	4	Feasey et al. 2016	0.1842
249309	ERS235885	2008	Republic of South Africa	Stool	4	Feasey et al. 2016	0.1842
358519	ERS235831	2010	Republic of South Africa	URINE	4	Feasey et al. 2016	0.1842
249308	ERS235911	2008	Republic of South Africa	Stool	4	Feasey et al. 2016	0.1842
236888	ERS235923	2008	Republic of South Africa	Stool	4	Feasey et al. 2016	0.1842
249299	ERS235924	2008	Republic of South Africa	Stool	4	Feasey et al. 2016	0.1842
462913	ERS235896	2010	Republic of South Africa	URINE	4	Feasey et al. 2016	0.1842
KUMAR11	ERS037369	2009	UK	Stool	4	Feasey et al. 2016	0.1842
RD30	ERS217217	2005	UK	food	4	Feasey et al. 2016	0.1842
KUMAR16	ERS037386	2009	UK	Stool	4	Feasey et al. 2016	0.1841
631484	ERS235852	2012	Republic of South Africa	Blood	4	Feasey et al. 2016	0.184
533511	ERS235875	2011	Republic of South Africa	TISSUE	4	Feasey et al. 2016	0.184
333519	ERS235932	2009	Republic of South Africa	Stool	4	Feasey et al. 2016	0.184
634948	ERS235955	2012	Republic of South Africa	Stool	4	Feasey et al. 2016	0.184
D3063	ERS011088	1997	Malawi	Blood	4	Feasey et al. 2016	0.184
A3582	ERS011090	1999	Malawi	Blood	4	Feasey et al. 2016	0.184
A2331	ERS003406	1998	Malawi	Blood	4	Feasey et al. 2016	0.184
D23847	ERS026070	2004	Malawi	Blood	4	Feasey et al. 2016	0.184
D16885	ERS024543	2002	Malawi	Blood	4	Feasey et al. 2016	0.184
A38441	ERS023832	2005	Malawi	Blood	4	Feasey et al. 2016	0.184
D25809	ERS024550	2004	Malawi	Blood	4	Feasey et al. 2016	0.184
A39243	ERS024546	2006	Malawi	Blood	4	Feasey et al. 2016	0.184
214/02	ERS022686	2002	Uruguay	Blood	4	Feasey et al. 2016	0.184
D24793	ERS055587	2004	Malawi	Blood	4	Feasey et al. 2016	0.184
D23682	ERS055588	2004	Malawi	Blood	4	Feasey et al. 2016	0.184
A51300	ERS188212	2008	Malawi	Blood	4	Feasey et al. 2016	0.184
A28666	ERS188214	2004	Malawi	Blood	4	Feasey et al. 2016	0.184
548	ERS188218	1996	Malawi	Blood	4	Feasey et al. 2016	0.184
A49455	ERS188222	2007	Malawi	Blood	4	Feasey et al. 2016	0.184
A46872	ERS188225	2007	Malawi	Blood	4	Feasey et al. 2016	0.184
A48460	ERS188232	2007	Malawi	Blood	4	Feasey et al. 2016	0.184
A34057	ERS188234	2005	Malawi	Blood	4	Feasey et al. 2016	0.184
A46756	ERS188235	2007	Malawi	Blood	4	Feasey et al. 2016	0.184
A57601	ERS188243	2010	Malawi	Blood	4	Feasey et al. 2016	0.184
A12683	ERS188247	2001	Malawi	Blood	4	Feasey et al. 2016	0.184
A54595	ERS188252	2009	Malawi	Blood	4	Feasey et al. 2016	0.184
A56756	ERS188253	2009	Malawi	Blood	4	Feasey et al. 2016	0.184
A31243	ERS188255	2004	Malawi	Blood	4	Feasey et al. 2016	0.184
7909	ERS188258	1998	Malawi	Blood	4	Feasey et al. 2016	0.184
A54059	ERS188260	2009	Malawi	Blood	4	Feasey et al. 2016	0.184
D54684	ERS188261	2009	Malawi	Blood	4	Feasey et al. 2016	0.184
A36950a	ERS188262	2005	Malawi	Blood	4	Feasey et al. 2016	0.184
A40882	ERS188195	2006	Malawi	Blood	4	Feasey et al. 2016	0.184
A51073	ERS188268	2008	Malawi	Blood	4	Feasey et al. 2016	0.184
A36678	ERS188271	2005	Malawi	Blood	4	Feasey et al. 2016	0.184
A41750	ERS188281	2006	Malawi	Blood	4	Feasey et al. 2016	0.184
1971	ERS188282	1996	Malawi	Blood	4	Feasey et al. 2016	0.184
P14	ERS217208	2007	Unknown	Unknown	4	Feasey et al. 2016	0.1837
651579	ERS235946	2012	Republic of South Africa	Stool	4	Feasey et al. 2016	0.1835
SE42_13	ERS325071	2012	Argentina	Stool	4	Feasey et al. 2016	0.1835
SE42_13	ERS325071	NA	Argentina		4	Feasey et al. 2016	0.1835
06_2966	ERS255497	2006	Cameroon	Blood	4	Feasey et al. 2016	0.1835
04_5767	ERS255491	2003	Morocco	Blood	4	Feasey et al. 2016	0.1835
201004918	ERS255504	2010	Central African Republic	Blood	4	Feasey et al. 2016	0.1835
Ke276	ERS158462	2004	Kenya	Stool	4	Feasey et al. 2016	0.1835
Ke267	ERS158457	2003	Kenya	Stool	4	Feasey et al. 2016	0.1835
Ke422	ERS158545	2004	Kenya	Stool	4	Feasey et al. 2016	0.1835
Ke445	ERS158568	2005	Kenya	Stool	4	Feasey et al. 2016	0.1835
RD36	ERS217218	2005	UK	food	4	Feasey et al. 2016	0.1835
RD51	ERS217226	2005	UK	food	4	Feasey et al. 2016	0.1835
201301913	ERS255514	2013	Mauritania	L1-L2 intervertebral disk	4	Feasey et al. 2016	0.1834
KUMAR10	ERS037368	2009	UK	Stool	4	Feasey et al. 2016	0.1832
KUMAR14	ERS037373	2009	UK	Stool	4	Feasey et al. 2016	0.1832
KUMAR8	ERS037376	2008	UK	Stool	4	Feasey et al. 2016	0.1832
RD55	ERS217228	2005	UK	food	4	Feasey et al. 2016	0.1832
201009544	ERS255511	2010	Madagascar	Blood	4	Feasey et al. 2016	0.1831
06_6191	ERS255499	2006	Madagascar	CSF	4	Feasey et al. 2016	0.1831
04_6072	ERS255492	2004	Madagascar	Blood	4	Feasey et al. 2016	0.1831
RD40	ERS217219	2005	UK	food	4	Feasey et al. 2016	0.1831
584643	ERS235837	2012	Republic of South Africa	Blood	4	Feasey et al. 2016	0.1822
503944	ERS235838	2011	Republic of South Africa	Stool	4	Feasey et al. 2016	0.1822
283959	ERS235841	2009	Republic of South Africa	Blood	4	Feasey et al. 2016	0.1822
361592	ERS235825	2010	Republic of South Africa	Stool	4	Feasey et al. 2016	0.1822
584640	ERS235845	2012	Republic of South Africa	URINE	4	Feasey et al. 2016	0.1822
380410	ERS235848	2010	Republic of South Africa	URINE	4	Feasey et al. 2016	0.1822
283954	ERS235826	2009	Republic of South Africa	Stool	4	Feasey et al. 2016	0.1822
245880	ERS235857	2008	Republic of South Africa	Stool	4	Feasey et al. 2016	0.1822
626279	ERS235860	2012	Republic of South Africa	Stool	4	Feasey et al. 2016	0.1822
283957	ERS235865	2009	Republic of South Africa	Stool	4	Feasey et al. 2016	0.1822
626285	ERS235868	2012	Republic of South Africa	Stool	4	Feasey et al. 2016	0.1822
290914	ERS235869	2006	Republic of South Africa	Stool	4	Feasey et al. 2016	0.1822
238579	ERS235871	2008	Republic of South Africa	Stool	4	Feasey et al. 2016	0.1822
570523	ERS235876	2012	Republic of South Africa	SPUTUM	4	Feasey et al. 2016	0.1822
245891	ERS235880	2008	Republic of South Africa	Blood	4	Feasey et al. 2016	0.1822
380425	ERS235883	2010	Republic of South Africa	URINE	4	Feasey et al. 2016	0.1822
503933	ERS235830	2011	Republic of South Africa	URINE	4	Feasey et al. 2016	0.1822
360688	ERS235905	2010	Republic of South Africa	Stool	4	Feasey et al. 2016	0.1822
469500	ERS235913	2010	Republic of South Africa	Stool	4	Feasey et al. 2016	0.1822
586365	ERS235916	2012	Republic of South Africa	Blood	4	Feasey et al. 2016	0.1822
262647	ERS235919	2009	Republic of South Africa	URINE	4	Feasey et al. 2016	0.1822
238577	ERS235920	2008	Republic of South Africa	Stool	4	Feasey et al. 2016	0.1822
317646	ERS235921	2009	Republic of South Africa	URINE	4	Feasey et al. 2016	0.1822
384986	ERS235928	2010	Republic of South Africa	URINE	4	Feasey et al. 2016	0.1822
466244	ERS235930	2010	Republic of South Africa	Blood	4	Feasey et al. 2016	0.1822
426007	ERS235931	2010	Republic of South Africa	Stool	4	Feasey et al. 2016	0.1822
308821	ERS235933	2009	Republic of South Africa	Stool	4	Feasey et al. 2016	0.1822
383167	ERS235934	2010	Republic of South Africa	URINE	4	Feasey et al. 2016	0.1822
679982	ERS235936	2010	Republic of South Africa	Blood	4	Feasey et al. 2016	0.1822
682773	ERS235938	2011	Republic of South Africa	Blood	4	Feasey et al. 2016	0.1822
263174	ERS235895	2009	Republic of South Africa	Stool	4	Feasey et al. 2016	0.1822
649763	ERS235942	2012	Republic of South Africa	Stool	4	Feasey et al. 2016	0.1822
672458	ERS235952	2008	Republic of South Africa	Blood	4	Feasey et al. 2016	0.1822
649762	ERS235956	2012	Republic of South Africa	Stool	4	Feasey et al. 2016	0.1822
672456	ERS235957	2008	Republic of South Africa	Blood	4	Feasey et al. 2016	0.1822
584634	ERS235899	2012	Republic of South Africa	URINE	4	Feasey et al. 2016	0.1822
SE1347_11	ERS325069	2011	Argentina	Stool	4	Feasey et al. 2016	0.1822
SE736_95	ERS325072	1995	Argentina	Stool	4	Feasey et al. 2016	0.1822
SE1347_11	ERS325069	NA	Argentina		4	Feasey et al. 2016	0.1822
SE736_95	ERS325072	NA	Argentina		4	Feasey et al. 2016	0.1822
2017-05-10	ERS022687	2005	Uruguay	Stool	4	Feasey et al. 2016	0.1822
KUMAR1	ERS037362	NA	UK		4	Feasey et al. 2016	0.1822
KUMAR13	ERS037371	2009	UK	Stool	4	Feasey et al. 2016	0.1822
KUMAR15	ERS037375	2009	UK	Stool	4	Feasey et al. 2016	0.1822
KUMAR7	ERS037374	2008	UK	Stool	4	Feasey et al. 2016	0.1822
KUMAR9	ERS037367	2008	UK	Stool	4	Feasey et al. 2016	0.1822
P2	ERS217197	2007	Unknown	Unknown	4	Feasey et al. 2016	0.1822
P4	ERS217198	2007	Unknown	Unknown	4	Feasey et al. 2016	0.1822
RD26	ERS217216	2005	UK	food	4	Feasey et al. 2016	0.1822
RD42	ERS217220	2005	UK	food	4	Feasey et al. 2016	0.1822
RD44	ERS217221	2005	UK	food	4	Feasey et al. 2016	0.1822
RD46	ERS217222	2005	UK	food	4	Feasey et al. 2016	0.1822
RD45	ERS217223	2005	UK	food	4	Feasey et al. 2016	0.1822
RD50	ERS217225	2005	UK	food	4	Feasey et al. 2016	0.1822
RD54	ERS217227	2005	UK	food	4	Feasey et al. 2016	0.1822
RD57	ERS217229	2005	UK	food	4	Feasey et al. 2016	0.1822
P7	ERS217201	2007	Unknown	Unknown	4	Feasey et al. 2016	0.1822
P8	ERS217202	2007	Unknown	Unknown	4	Feasey et al. 2016	0.1822
Salm0053	ERS400253	NA			4	Feasey et al. 2016	0.1807
	ERS159740	NA			4	Feasey et al. 2016	0.1807
