## Supplementary Materials for "Machine learning identifies signatures of host adaptation in the bacterial pathogen *Salmonella enterica*"

### Sheet: Supplemental_Table_S5
ID	Sample.ID	Report.Date	Location	Sample.Type	Isolate.source	MLST	Lineage	Publication	Invasiveness.index
356DRC	ERR034066	1991	Africa	Human	BC	313	I	Okoro et al. 2015	0.1478
D25646	4075_7#1	2004	Africa	Human	BC	313	I	Okoro et al. 2015	0.1534
5597	4075_7#12	2005	Africa	Human	F	313	I	Okoro et al. 2015	0.1462
D25248	4075_7#4	2004	Africa	Human	BC	313	I	Okoro et al. 2015	0.1534
2017U	4075_7#8	1996	Africa	Human	BC	313	I	Okoro et al. 2015	0.1468
D22889	4195_2	2003	Africa	Human	BC	313	I	Okoro et al. 2015	0.1554
5576	4238_7#11	2005	Africa	Human	F	313	I	Okoro et al. 2015	0.1534
5912	4238_7#12	2005	Africa	Human	U	313	I	Okoro et al. 2015	0.1534
5597B	4075_7#12	2005	Africa	Human	BC	313	I	Okoro et al. 2015	0.1462
5581	4238_7#6	2003	Africa	Human	BC	313	I	Okoro et al. 2015	0.1534
5577	4238_7#8	2004	Africa	Human	BC	313	I	Okoro et al. 2015	0.1534
Q175F6	ERR038039	2003	Africa	Human	BC	313	I	Okoro et al. 2015	0.1534
A018	4949_2#1	1997	Africa	Human	BC	313	I	Okoro et al. 2015	0.1583
C2167	4949_2#10	2000	Africa	Human	CSF	313	I	Okoro et al. 2015	0.1583
C2364	4949_2#11	2000	Africa	Human	CSF	313	I	Okoro et al. 2015	0.1534
A13198	4949_2#12	2001	Africa	Human	BC	313	I	Okoro et al. 2015	0.1583
A082	4949_2#2	1997	Africa	Human	BC	313	I	Okoro et al. 2015	0.1583
A357	4949_2#3	1998	Africa	Human	BC	313	I	Okoro et al. 2015	0.1583
A680	4949_2#5	1998	Africa	Human	BC	313	I	Okoro et al. 2015	0.1534
A3800	4949_2#6	1999	Africa	Human	BC	313	I	Okoro et al. 2015	0.1534
A4283	4949_2#7	1999	Africa	Human	BC	313	I	Okoro et al. 2015	0.1562
A4447	4949_2#8	1999	Africa	Human	BC	313	I	Okoro et al. 2015	0.1534
C2110	4949_2#9	2000	Africa	Human	CSF	313	I	Okoro et al. 2015	0.1534
A13212	4949_3#1	2001	Africa	Human	BC	313	I	Okoro et al. 2015	0.1583
A130	4949_3#11	1997	Africa	Human	BC	313	I	Okoro et al. 2015	0.1583
D11578	4949_3#2	2001	Africa	Human	BC	313	I	Okoro et al. 2015	0.1534
A16083	4949_3#3	2002	Africa	Human	BC	313	I	Okoro et al. 2015	0.1583
D15040	4949_3#5	2002	Africa	Human	BC	313	I	Okoro et al. 2015	0.1534
M1174516	5103_6#10	2001	Africa	Human	BC	313	I	Okoro et al. 2015	0.1562
M1438312	5103_6#11	2001	Africa	Human	F	313	I	Okoro et al. 2015	0.1583
M1560153	5103_6#7	2001	Africa	Human	BC	313	I	Okoro et al. 2015	0.1583
M1776464	5103_6#8	2002	Africa	Human	BC	313	I	Okoro et al. 2015	0.1583
M1553285	5116_5#1	2001	Africa	Human	F	313	I	Okoro et al. 2015	0.1583
100DRC	5116_5#11	1989	Africa	Human	BC	313	I	Okoro et al. 2015	0.1483
M1111568	5116_5#2	2001	Africa	Human	F	313	I	Okoro et al. 2015	0.1583
M1253289	5116_5#3	2001	Africa	Human	F	313	I	Okoro et al. 2015	0.1583
868U	5116_6#10	2002	Africa	Human	BC	313	I	Okoro et al. 2015	0.1534
6325U	5116_6#11	1998	Africa	Human	BC	313	I	Okoro et al. 2015	0.1534
228DRC	5116_6#2	1991	Africa	Human	BC	313	I	Okoro et al. 2015	0.1534
265DRC	5116_6#3	1991	Africa	Human	BC	313	I	Okoro et al. 2015	0.1534
958U	5116_6#4	2003	Africa	Human	BC	313	I	Okoro et al. 2015	0.1534
1905U	5116_6#5	1996	Africa	Human	BC	313	I	Okoro et al. 2015	0.1454
5897U	5116_6#6	1997	Africa	Human	BC	313	I	Okoro et al. 2015	0.1481
334U	5116_7#1	2002	Africa	Human	BC	313	I	Okoro et al. 2015	0.1534
270DRC	5116_7#3	1991	Africa	Human	BC	313	I	Okoro et al. 2015	0.1534
269DRC	5116_7#5	1991	Africa	Human	BC	313	I	Okoro et al. 2015	0.1534
M1175849	ERR024801	2001	Africa	Human	BC	313	I	Okoro et al. 2015	0.1583
A24924	ERR028631	2003	Africa	Human	BC	313	NA	Okoro et al. 2015	0.1292
A20	3673_1	2002	Africa	Human	BC	313	II	Okoro et al. 2015	0.1702
A40	3673_2	2002	Africa	Human	BC	313	II	Okoro et al. 2015	0.1702
P30	3673_3	2005	Africa	Human	BC	313	II	Okoro et al. 2015	0.1702
A21	3673_5	2002	Africa	Human	BC	313	II	Okoro et al. 2015	0.1646
D71	3673_6	2002	Africa	Human	BC	313	II	Okoro et al. 2015	0.1702
D83	3673_7	2002	Africa	Human	BC	313	II	Okoro et al. 2015	0.1702
D25023	4075_7#2	2004	Africa	Human	BC	313	II	Okoro et al. 2015	0.1524
D25734	4075_7#3	2004	Africa	Human	BC	313	II	Okoro et al. 2015	0.1702
D26275	4075_7#5	2004	Africa	Human	BC	313	II	Okoro et al. 2015	0.1638
666U	4075_7#7	2002	Africa	Human	BC	313	II	Okoro et al. 2015	0.1702
D22827	4195_3	2003	Africa	Human	BC	313	II	Okoro et al. 2015	0.1702
Q134A	4238_6#11	2002	Africa	Human	BC	313	II	Okoro et al. 2015	0.1702
Q367A	4238_6#12	2002	Africa	Human	BC	313	II	Okoro et al. 2015	0.1635
Q363A	4238_6#2	2002	Africa	Human	BC	313	II	Okoro et al. 2015	0.1471
Q340A	4238_6#3	2002	Africa	Human	BC	313	II	Okoro et al. 2015	0.1702
Q285A	4238_6#5	2002	Africa	Human	BC	313	II	Okoro et al. 2015	0.1702
Q255A	4238_6#7	2002	Africa	Human	BC	313	II	Okoro et al. 2015	0.1462
Q175A	4238_6#8	2002	Africa	Human	BC	313	II	Okoro et al. 2015	0.1638
5582	4238_7#10	2005	Africa	Human	BC	313	II	Okoro et al. 2015	0.1702
Q18F2	4238_8#1	2004	Africa	Human	BC	313	II	Okoro et al. 2015	0.1656
Q367F2	4238_8#12	2003	Africa	Human	BC	313	II	Okoro et al. 2015	0.1591
Q363F3	4238_8#2	2003	Africa	Human	BC	313	II	Okoro et al. 2015	0.1638
Q340F4	4238_8#3	2004	Africa	Human	BC	313	II	Okoro et al. 2015	0.1638
Q303F5	4238_8#4	2004	Africa	Human	BC	313	II	Okoro et al. 2015	0.1702
Q285F5	4238_8#5	2005	Africa	Human	BC	313	II	Okoro et al. 2015	0.1702
Q258F4	4238_8#6	2003	Africa	Human	BC	313	II	Okoro et al. 2015	0.1702
Q255F4	4238_8#7	2003	Africa	Human	BC	313	II	Okoro et al. 2015	0.1602
D23769A	4949_3#10	2003	Africa	Human	BC	313	II	Okoro et al. 2015	0.1702
A38589	4949_3#12	2005	Africa	Human	BC	313	II	Okoro et al. 2015	0.1753
D14916	4949_3#4	2006	Africa	Human	BC	313	II	Okoro et al. 2015	0.1702
A24910	4949_3#7	2006	Africa	Human	BC	313	II	Okoro et al. 2015	0.1702
A32751	4949_3#8	2005	Africa	Human	BC	313	II	Okoro et al. 2015	0.1702
A32773	4949_3#9	2005	Africa	Human	BC	313	II	Okoro et al. 2015	0.172
A38596	4949_5#1	2005	Africa	Human	BC	313	II	Okoro et al. 2015	0.1702
J3	4949_5#10	2005	Africa	Human	BC	313	II	Okoro et al. 2015	0.1702
J17	4949_5#11	2002	Africa	Human	BC	313	II	Okoro et al. 2015	0.1702
J27	4949_5#12	2002	Africa	Human	BC	313	II	Okoro et al. 2015	0.1702
C13184	4949_5#2	2002	Africa	Human	BC	313	II	Okoro et al. 2015	0.1702
A39051	4949_5#3	2002	Africa	Human	BC	313	II	Okoro et al. 2015	0.1702
A39129	4949_5#4	2006	Africa	Human	BC	313	II	Okoro et al. 2015	0.1702
A39155	4949_5#5	2006	Africa	Human	BC	313	II	Okoro et al. 2015	0.1702
P78	4949_5#6	2005	Africa	Human	BC	313	II	Okoro et al. 2015	0.1702
P62	4949_5#7	2005	Africa	Human	BC	313	II	Okoro et al. 2015	0.1702
P73	4949_5#8	2005	Africa	Human	BC	313	II	Okoro et al. 2015	0.1704
P51	4949_5#9	2006	Africa	Human	BC	313	II	Okoro et al. 2015	0.1702
J20	4949_6#1	2003	Africa	Human	BC	313	II	Okoro et al. 2015	0.1702
I3	4949_6#2	2002	Africa	Human	BC	313	II	Okoro et al. 2015	0.1702
I32	4949_6#3	2002	Africa	Human	BC	313	II	Okoro et al. 2015	0.1702
I45	4949_6#4	2002	Africa	Human	BC	313	II	Okoro et al. 2015	0.1702
I7	4949_6#5	2002	Africa	Human	BC	313	II	Okoro et al. 2015	0.1702
M2907772	5103_6#5	2003	Africa	Human	BC	313	II	Okoro et al. 2015	0.1702
M1605206	5103_6#9	2002	Africa	Human	BC	313	II	Okoro et al. 2015	0.1702
14DRC	ERR024766	1988	Africa	Human	BC	313	II	Okoro et al. 2015	0.1664
PO609	5116_5#5	2009	Africa	Human	BC	313	II	Okoro et al. 2015	0.1702
PO1124	5116_5#6	2010	Africa	Human	BC	313	II	Okoro et al. 2015	0.1556
PO1140	5116_5#7	2010	Africa	Human	BC	313	II	Okoro et al. 2015	0.1702
PO1276	5116_5#8	2010	Africa	Human	BC	313	II	Okoro et al. 2015	0.1738
198U	5116_6#1	2002	Africa	Human	BC	313	II	Okoro et al. 2015	0.1702
415DRC	5116_6#8	1992	Africa	Human	BC	313	II	Okoro et al. 2015	0.1702
254DRC	5116_6#9	1991	Africa	Human	BC	313	II	Okoro et al. 2015	0.1664
146U	5116_7#2	2002	Africa	Human	BC	313	II	Okoro et al. 2015	0.1702
373DRC	5116_7#4	1991	Africa	Human	BC	313	II	Okoro et al. 2015	0.1702
M2815310	ERR024800	2004	Africa	Human	BC	313	II	Okoro et al. 2015	0.1724
5579	4238_7#5	2005	Africa	Human	BC	313	I	Okoro et al. 2015	0.1534
249DRC	ERR034076	1991	Africa	Human	BC	19	NA	Okoro et al. 2015	0.1239
5634	4238_7#3	2003	Africa	Human	BC	19	NA	Okoro et al. 2015	0.1541
5632	4238_7#4	2003	Africa	Human	BC	19	NA	Okoro et al. 2015	0.1541
5578	4238_7#7	2005	Africa	Human	BC	19	NA	Okoro et al. 2015	0.161
6079U	5116_6#7	1998	Africa	Human	BC	19	NA	Okoro et al. 2015	0.1348
M2815013	ERR024799	2003	Africa	Human	BC	19	NA	Okoro et al. 2015	0.1548
LT5	ERR023806	1946	NA	calf	unspecified	128	NA	Okoro et al. 2015	0.1319
LT6	ERR023807	1946	NA	pigeon	unspecified	19	NA	Okoro et al. 2015	0.1647
LT1	ERR023813	1946	NA	Human	F	19	NA	Okoro et al. 2015	0.1048
LT3	ERR023815	1946	NA	Human	F	19	NA	Okoro et al. 2015	0.1595
SARA5	ERR023819	NA	NA	unspecified	unspecified	19	NA	Okoro et al. 2015	0.0821
LT4	ERR023816	1946	NA	animal	unspecified	19	NA	Okoro et al. 2015	0.1532
LT8	ERR023818	1943	NA	mouse	unspecified	19	NA	Okoro et al. 2015	0.1268
LT7	ERR023808	1946	NA	lamb	unspecified	19	NA	Okoro et al. 2015	0.0886
LT9	ERR023822	1946	NA	goose	F	19	NA	Okoro et al. 2015	0.129
LT10	ERR023823	1945	NA	Human	F	19	NA	Okoro et al. 2015	0.1247
LT11	ERR023824	1938	NA	Rats	Intestinal contents	19	NA	Okoro et al. 2015	0.1247
LT12	ERR023825	1946	NA	Human	F	19	NA	Okoro et al. 2015	0.1331
SARA2	ERR023827	1946	NA	Laboratory strain	unspecified	19	NA	Okoro et al. 2015	0.0842
SARA4	ERR023829	1986	NA	Rabbit	unspecified	19	NA	Okoro et al. 2015	0.1364
SARA9	ERR023835	1987	NA	Parrot	unspecified	98	NA	Okoro et al. 2015	0.1461
SARA10	ERR023836	1987	NA	Opposum	unspecified	19	NA	Okoro et al. 2015	0.0978
SARA11	ERR023837	NA	NA	unspecified	unspecified	19	NA	Okoro et al. 2015	0.1165
SARA12	ERR023838	1987	NA	Horse	unspecified	19	NA	Okoro et al. 2015	0.1493
DT24	ERR024388	2009	NA	Human	F	19	NA	Okoro et al. 2015	0.1525
DT12	ERR024387	2009	NA	Human	F	19	NA	Okoro et al. 2015	0.146
DT120	ERR024391	2009	NA	Human	F	34	NA	Okoro et al. 2015	0.1323
DT135	ERR024392	2009	NA	Human	F	19	NA	Okoro et al. 2015	0.1427
DT177	ERR024394	2008	NA	Human	F	19	NA	Okoro et al. 2015	0.1302
DT193	ERR024396	2009	NA	Human	F	34	NA	Okoro et al. 2015	0.1323
DT195	ERR024397	2009	NA	Human	F	19	NA	Okoro et al. 2015	0.1242
DT2B	ERR024398	2009	NA	Human	F	313	NA	Okoro et al. 2015	0.1528
U302	ERR024401	2009	NA	Human	F	19	NA	Okoro et al. 2015	0.115
U310	ERR024402	2009	NA	Human	F	19	NA	Okoro et al. 2015	0.1029
DT56	ERR024400	2009	NA	Human	F	19	NA	Okoro et al. 2015	0.1953
DT7	ERR024404	2009	NA	Human	F	34	NA	Okoro et al. 2015	0.136
DT8	ERR024405	2009	NA	Human	F	19	NA	Okoro et al. 2015	0.1452
DT97	ERR024406	2008	NA	Human	F	34	NA	Okoro et al. 2015	0.1263
DT99	ERR024407	2009	NA	Human	F	19	NA	Okoro et al. 2015	0.1953
U276	ERR024409	2009	NA	Human	F	19	NA	Okoro et al. 2015	0.1232
U277	ERR024410	2009	NA	Human	F	568	NA	Okoro et al. 2015	0.148
U288	ERR024411	2009	NA	Human	F	19	NA	Okoro et al. 2015	0.0861
U313	ERR024413	2008	NA	Human	F	19	NA	Okoro et al. 2015	0.1953
U319	ERR024417	2008	NA	Human	F	19	NA	Okoro et al. 2015	0.1953
LT2	ERR023814	1946	NA	U	U	19	NA	Okoro et al. 2015	0.0851
U10	SRR1965263	2014-06-03	England	Human	Faeces	313	NA	Ashton et al. 2017	0.1591
U11	SRR1965387	2014-06-05	England	Human	Faeces	313	NA	Ashton et al. 2017	0.1643
U12	SRR1967419	2014-06-19	England	Human	N/A	313	NA	Ashton et al. 2017	0.1598
U14	SRR1966418	2014-08-26	England	Human	Blood	313	NA	Ashton et al. 2017	0.1541
U15	SRR1645388	2012-05-24	England	Human	Faeces	313	NA	Ashton et al. 2017	0.1537
U16	SRR1645171	2012-06-15	England	Human	Faeces	313	NA	Ashton et al. 2017	0.1597
U2	SRR1646230	2012-11-02	England	Human	Faeces	313	NA	Ashton et al. 2017	0.1541
U22	SRR3048892	2014-06-18	England	Human	Faeces	313	NA	Ashton et al. 2017	0.1583
U23	SRR1969854	2014-10-10	England	Human	Faeces	313	NA	Ashton et al. 2017	0.1528
U24	SRR1967447	2014-10-23	England	Human	Faeces	313	NA	Ashton et al. 2017	0.1528
U25	SRR1958036	2014-11-10	England	Human	Faeces	313	NA	Ashton et al. 2017	0.1699
U27	SRR1958303	2014-11-07	England	Human	Faeces	313	NA	Ashton et al. 2017	0.1583
U28	SRR1960363	2014-12-10	NA	Human	Faeces	313	NA	Ashton et al. 2017	0.1736
U29	SRR1968084	2015-01-26	England	Human	Faeces	313	NA	Ashton et al. 2017	0.1616
U3	SRR1646238	2012-12-10	England	Human	Faeces	313	NA	Ashton et al. 2017	0.1802
U30	SRR1968221	2015-02-24	NA	Food	Raw Produce	313	NA	Ashton et al. 2017	0.1651
U31	SRR1967938	2015-02-18	England	Human	Faeces	313	NA	Ashton et al. 2017	0.1526
U32	SRR1969492	2015-02-25	England	Human	Blood	313	NA	Ashton et al. 2017	0.1534
U34	SRR1966635	2015-03-05	England	Human	Faeces	313	NA	Ashton et al. 2017	0.1662
U36	SRR1966593	2015-03-05	England	Human	Faeces	313	NA	Ashton et al. 2017	0.1662
U37	SRR1968962	2015-03-12	England	Human	Faeces	313	NA	Ashton et al. 2017	0.1662
U38	SRR1967438	2015-03-17	England	Human	Faeces	313	NA	Ashton et al. 2017	0.1662
U4	SRR1645545	2012-12-20	England	Human	Faeces	313	NA	Ashton et al. 2017	0.1591
U40	SRR1968061	2015-03-18	England	Human	Faeces	313	NA	Ashton et al. 2017	0.1583
U43	SRR5451258	2015-06-10	England	Human	Faeces	313	NA	Ashton et al. 2017	0.1648
U44	SRR5451287	2015-05-26	England	Human	Faeces	313	NA	Ashton et al. 2017	0.1696
U46	SRR5451286	2015-06-12	England	Human	Faeces	313	NA	Ashton et al. 2017	0.1501
U47	SRR5451276	2015-06-16	England	Human	Faeces	313	NA	Ashton et al. 2017	0.1532
U48	SRR5451252	2015-06-29	England	Human	Faeces	313	NA	Ashton et al. 2017	0.1571
U49	SRR5451278	2015-06-30	England	Human	Faeces	313	NA	Ashton et al. 2017	0.1616
U5	SRR1645768	2012-12-21	England	Human	Faeces	313	NA	Ashton et al. 2017	0.1592
U50	SRR5451285	2015-07-02	England	Human	Faeces	313	NA	Ashton et al. 2017	0.1565
U51	SRR3323011	2015-08-06	England	Human	Faeces	313	NA	Ashton et al. 2017	0.1699
U52	SRR3284779	2015-08-06	England	Human	Faeces	313	NA	Ashton et al. 2017	0.1526
U53	SRR3285477	2015-08-07	England	Human	Faeces	313	NA	Ashton et al. 2017	0.1541
U54	SRR5193685	2015-08-10	England	Human	Faeces	313	NA	Ashton et al. 2017	0.1583
U55	SRR3322345	2015-09-08	England	Human	Faeces	313	NA	Ashton et al. 2017	0.1607
U56	SRR5451268	2015-10-12	England	Human	Faeces	313	NA	Ashton et al. 2017	0.1777
U58	SRR5451270	2015-10-01	England	Human	Faeces	313	NA	Ashton et al. 2017	0.1528
U59	SRR5451254	2015-10-19	England	Human	Faeces	313	NA	Ashton et al. 2017	0.1607
U61	SRR5451275	2015-10-27	England	Human	Faeces	313	NA	Ashton et al. 2017	0.1541
U62	SRR5451283	2015-10-19	England	Human	Faeces	313	NA	Ashton et al. 2017	0.1541
U63	SRR5451281	2015-10-22	England	Human	Blood	313	NA	Ashton et al. 2017	0.1522
U64	SRR5451266	2015-10-27	England	Human	Faeces	313	NA	Ashton et al. 2017	0.1522
U65	SRR5451255	2015-10-28	England	Human	Faeces	313	NA	Ashton et al. 2017	0.1522
U66	SRR3322379	2015-11-03	England	Human	Faeces	313	NA	Ashton et al. 2017	0.1528
U69	SRR5451261	2015-12-22	NA	Dog	Dog	313	NA	Ashton et al. 2017	0.1613
U7	SRR1966408	2014-05-14	England	Human	Faeces	313	NA	Ashton et al. 2017	0.1591
U70	SRR5451259	2016-01-04	England	Human	Faeces	313	NA	Ashton et al. 2017	0.1541
U74	SRR5451280	2016-02-03	England	Human	Faeces	313	NA	Ashton et al. 2017	0.1596
U75	SRR5451257	2016-02-26	England	Human	Faeces	313	NA	Ashton et al. 2017	0.1644
U76	SRR5451251	2016-03-02	England	Human	Faeces	313	NA	Ashton et al. 2017	0.1622
U77	SRR5451260	2016-02-29	England	Human	Faeces	313	NA	Ashton et al. 2017	0.1607
U78	SRR5451265	2016-03-11	England	Human	Faeces	313	NA	Ashton et al. 2017	0.174
U8	SRR1966656	2014-05-29	England	Human	Faeces	313	NA	Ashton et al. 2017	0.1859
U80	SRR5451253	2016-03-21	England	Human	Faeces	313	NA	Ashton et al. 2017	0.1631
U81	SRR5215816	2016-03-29	England	Human	Faeces	313	NA	Ashton et al. 2017	0.1528
U82	SRR5451272	2016-04-04	England	Human	Faeces	313	NA	Ashton et al. 2017	0.1526
U83	SRR5451267	2016-04-22	England	Human	Faeces	313	NA	Ashton et al. 2017	0.1583
U84	SRR5451256	2016-04-22	England	Human	Faeces	313	NA	Ashton et al. 2017	0.166
U86	SRR5451274	2016-05-26	England	Human	Faeces	313	NA	Ashton et al. 2017	0.1592
U87	SRR5451262	2016-05-26	England	Human	Faeces	313	NA	Ashton et al. 2017	0.1651
U9	SRR1968363	2014-05-30	England	Human	N/A	313	NA	Ashton et al. 2017	0.1591
U26	SRR1968109	2014-12-03	England	Human	Faeces	313	NA	Ashton et al. 2017	0.1635
U1	SRR1646227	2012-08-28	England	Human	Blood	313	II	Ashton et al. 2017	0.1702
U13	SRR1966509	2014-07-21	England	Human	Blood	313	II	Ashton et al. 2017	0.1702
U17	SRR1967883	2014-05-07	England	Human	Blood	313	II	Ashton et al. 2017	0.1702
U35	SRR1966023	2015-03-04	England	Human	Blood	313	II	Ashton et al. 2017	0.1702
U42	SRR3285401	2015-05-27	England	Human	Blood	313	II	Ashton et al. 2017	0.1792
U45	SRR5451277	2015-07-17	England	Human	Blood	313	II	Ashton et al. 2017	0.1702
U67	SRR3323046	2015-11-23	England	Human	Blood	313	II	Ashton et al. 2017	0.1702
U68	SRR5451264	2015-12-10	England	Human	Pus	313	II	Ashton et al. 2017	0.1759
U72	SRR5451284	2016-02-03	England	Human	N/A	313	II	Ashton et al. 2017	0.1702
U73	SRR5451273	2016-02-03	England	Human	Blood	313	II	Ashton et al. 2017	0.1702
U85	SRR5451269	2016-05-09	England	Human	Faeces	313	II	Ashton et al. 2017	0.1749
